# A SARS-CoV-2 – host proximity interactome

**DOI:** 10.1101/2020.09.03.282103

**Authors:** Payman Samavarchi-Tehrani, Hala Abdouni, James D.R. Knight, Audrey Astori, Reuben Samson, Zhen-Yuan Lin, Dae-Kyum Kim, Jennifer J. Knapp, Jonathan St-Germain, Christopher D. Go, Brett Larsen, Cassandra J. Wong, Patricia Cassonnet, Caroline Demeret, Yves Jacob, Frederick P. Roth, Brian Raught, Anne-Claude Gingras

**Author notes:** equal contribution (Hala Abdouni, James D.R. Knight).

## Abstract

Viral replication is dependent on interactions between viral polypeptides and host proteins. Identifying virus-host protein interactions can thus uncover unique opportunities for interfering with the virus life cycle via novel drug compounds or drug repurposing. Importantly, many viral-host protein interactions take place at intracellular membranes and poorly soluble organelles, which are difficult to profile using classical biochemical purification approaches. Applying proximity-dependent biotinylation (BioID) with the fast-acting miniTurbo enzyme to 27 SARS-CoV-2 proteins in a lung adenocarcinoma cell line (A549), we detected 7810 proximity interactions (7382 of which are new for SARS-CoV-2) with 2242 host proteins (results available at covid19interactome.org). These results complement and dramatically expand upon recent affinity purification-based studies identifying stable host-virus protein complexes, and offer an unparalleled view of membrane-associated processes critical for viral production. Host cell organellar markers were also subjected to BioID in parallel, allowing us to propose modes of action for several viral proteins in the context of host proteome remodelling. In summary, our dataset identifies numerous high confidence proximity partners for SARS-CoV-2 viral proteins, and describes potential mechanisms for their effects on specific host cell functions.
