## Supplementary Table 1 for "A SARS-CoV-2 – host proximity interactome"

### Sheet: legend
Supplementary Table 1: Bait information and localization results.
Sheet “baits”: all baits profiled by BioID.
columns
bait: the bait name as used in this manuscript
tag position: location of miniTurbo tag
condition/mutation: transfection conditions or bait mutations
gene ID: Entrez Gene ID
RefSeq: protein identifier
gene symbol: official gene symbol
Notes:
1) CD44TMD is the transmembrane domain for CD44 antigen
2) LAMTOR1_1_40 is amino acids 1-40
3) ORF3B, ORF9B and ORF14 are hypothetical and so do not have a RefSeq or Entrez Gene ID
Sheet “viral baits”: baits profiled by BioID in this paper and in Gordon et. al. (2020), Li et. al. (2020) and Stukalov et. al. (2020). Discrepancies in the naming of the baits are noted.
Sheet “sequences”: viral bait amino acid sequences
Sheet “localization”: lists the viral ORFs with predicted transmembrane domain and signal sequence and results of the immunofluorescence data (Extended Data Fig. 2).

### Sheet: baits
	bait	tag position	condition/mutation	gene ID	RefSeq	gene symbol
1	NSP1_Nt	N-terminus		43740578	YP_009725297.1	orf1ab
2	NSP1_Ct	C-terminus		43740578	YP_009725297.1	orf1ab
3	NSP1_TT-Ct	C-terminus	transient transfection	43740578	YP_009725297.1	orf1ab
4	NSP1_K164A-H165A-Nt	N-terminus	K164A, H165A	43740578	YP_009725297.1	orf1ab
5	NSP1_K164A-H165A-Ct	C-terminus	K164A, H165A	43740578	YP_009725297.1	orf1ab
6	NSP2_Nt	N-terminus		43740578	YP_009725298.1	orf1ab
7	NSP2_Ct	C-terminus		43740578	YP_009725298.1	orf1ab
8	NSP3_Nt	N-terminus		43740578	YP_009725299.1	orf1ab
9	NSP3_Ct	C-terminus		43740578	YP_009725299.1	orf1ab
10	NSP3_TT-Nt	N-terminus	transient transfection (not used for data analysis)	43740578	YP_009725299.1	orf1ab
11	NSP3_TT-Ct	C-terminus	transient transfection (not used for data analysis)	43740578	YP_009725299.1	orf1ab
12	NSP3_C857A-Nt	N-terminus	C857A	43740578	YP_009725299.1	orf1ab
13	NSP3_C857A-Ct	C-terminus	C857A	43740578	YP_009725299.1	orf1ab
14	NSP4_Nt	N-terminus		43740578	YP_009725300.1	orf1ab
15	NSP4_Ct	C-terminus		43740578	YP_009725300.1	orf1ab
16	NSP4_HT-Nt	N-terminus	high viral titer test (not used for data analysis)	43740578	YP_009725300.1	orf1ab
17	NSP4_HT-Ct	C-terminus	high viral titer test (not used for data analysis)	43740578	YP_009725300.1	orf1ab
18	NSP5_Nt	N-terminus		43740578	YP_009725301.1	orf1ab
19	NSP5_Ct	C-terminus		43740578	YP_009725301.1	orf1ab
20	NSP5_C145A-Nt	N-terminus	C145A	43740578	YP_009725301.1	orf1ab
21	NSP6_Nt	N-terminus		43740578	YP_009725302.1	orf1ab
22	NSP6_Ct	C-terminus		43740578	YP_009725302.1	orf1ab
23	NSP7_Nt	N-terminus		43740578	YP_009725303.1	orf1ab
24	NSP7_Ct	C-terminus		43740578	YP_009725303.1	orf1ab
25	NSP8_Nt	N-terminus		43740578	YP_009725304.1	orf1ab
26	NSP8_Ct	C-terminus		43740578	YP_009725304.1	orf1ab
27	NSP9_Nt	N-terminus		43740578	YP_009725305.1	orf1ab
28	NSP9_Ct	C-terminus		43740578	YP_009725305.1	orf1ab
29	NSP10_Nt	N-terminus		43740578	YP_009725306.1	orf1ab
30	NSP10_Ct	C-terminus		43740578	YP_009725306.1	orf1ab
31	NSP12_Nt	N-terminus		43740578	YP_009725307.1	orf1ab
32	NSP12_Ct	C-terminus		43740578	YP_009725307.1	orf1ab
33	NSP13_Nt	N-terminus		43740578	YP_009725308.1	orf1ab
34	NSP13_Ct	C-terminus		43740578	YP_009725308.1	orf1ab
35	NSP14_Nt	N-terminus		43740578	YP_009725309.1	orf1ab
36	NSP14_Ct	C-terminus		43740578	YP_009725309.1	orf1ab
37	NSP15_Nt	N-terminus		43740578	YP_009725310.1	orf1ab
38	NSP15_Ct	C-terminus		43740578	YP_009725310.1	orf1ab
39	NSP16_Nt	N-terminus		43740578	YP_009725311.1	orf1ab
40	NSP16_Ct	C-terminus		43740578	YP_009725311.1	orf1ab
41	S_Nt	N-terminus		43740568	YP_009724390.1	S
42	S_Ct	C-terminus		43740568	YP_009724390.1	S
43	ORF3A_Nt	N-terminus		43740569	YP_009724391.1	ORF3a
44	ORF3A_Ct	C-terminus		43740569	YP_009724391.1	ORF3a
45	ORF3B_Nt	N-terminus				ORF3b
46	ORF3B_Ct	C-terminus				ORF3b
47	E_Nt	N-terminus		43740570	YP_009724392.1	E
48	E_Ct	C-terminus		43740570	YP_009724392.1	E
49	M_Nt	N-terminus		43740571	YP_009724393.1	M
50	M_Ct	C-terminus		43740571	YP_009724393.1	M
51	ORF6_Nt	N-terminus		43740572	YP_009724394.1	ORF6
52	ORF6_Ct	C-terminus		43740572	YP_009724394.1	ORF6
53	ORF7A_Nt	N-terminus		43740573	YP_009724395.1	ORF7a
54	ORF7A_Ct	C-terminus		43740573	YP_009724395.1	ORF7a
55	ORF7B_Nt	N-terminus		43740574	YP_009725318.1	ORF7b
56	ORF7B_Ct	C-terminus		43740574	YP_009725318.1	ORF7b
57	ORF8_Nt	N-terminus		43740577	YP_009724396.1	ORF8
58	ORF8_Ct	C-terminus		43740577	YP_009724396.1	ORF8
59	N_Nt	N-terminus		43740575	YP_009724397.2	N
60	N_Ct	C-terminus		43740575	YP_009724397.2	N
61	ORF9B_Nt	N-terminus				ORF9b
62	ORF9B_Ct	C-terminus				ORF9b
63	ORF14_Nt	N-terminus				ORF14
64	ORF14_Ct	C-terminus				ORF14
	AIFM1			9131	NP_004199.1	AIFM1
	B3GAT1			27087	NP_473366.1	B3GAT1
	CALR3			125972	NP_659483.2	CALR3
	CD44TMD		CD44 transmembrane domain	960	NP_000601.3	CD44
	DCP1A			55802	NP_060873.4	DCP1A
	DDX23			9416	NP_004809.2	DDX23
	DERL1			79139	NP_077271.1	DERL1
	ERGIC2			51290	NP_057654.2	ERGIC2
	G3BP1			10146	NP_005745.1	G3BP1
	GORASP1			64689	NP_114105.1	GORASP1
	GRSF1			2926	NP_002083.4	GRSF1
	LAMTOR1_1_40		amino acids 1-40	55004	NP_060377.1	LAMTOR1
	LMNA			4000	NP_733821.1	LMNA
	LSM14A			26065	NP_056393.2	LSM14A
	MAVS			57506	NP_065797.2	MAVS
	PDIA4			9601	NP_004902.1	PDIA4
	SLC25A37			8666	NM_016612.4	SLC25A37

### Sheet: viral baits
bait	BioID	Gordon et. al.	Li et. al.	Stukalov et. al.	notes
NSP1	y	y	y	y
NSP2	y	y	y	y
NSP3	y	-	y	y
NSP4	y	y	y	y
NSP5	y	y	y	-
NSP6	y	y	-	y
NSP7	y	y	y	y
NSP8	y	y	y	y
NSP9	y	y	y	y
NSP10	y	y	y	y
NSP11	-	y	y	-
NSP12	y	y	y	y
NSP13	y	y	y	y
NSP14	y	y	y	y
NSP15	y	y	y	y
NSP16	y	-	y	y
S	y	y	y	y
ORF3A	y	y	y	y	called ORF3 in Stukalov et. al. (with 11 additional C-terminal amino acids)
ORF3B	y	y	-	-
E	y	y	y	y
M	y	y	y	y
ORF6	y	y	y	y
ORF7A	y	y	y	y
ORF7B	y	y	y	y
ORF8	y	y	y	y
N	y	y	y	y
ORF9B	y	y	y	y
ORF14	y	y	y	-	called ORF9c in Gordon et. al. and Li et. al.
ORF10	-	y	y	-

### Sheet: sequences
bait	sequence
NSP1	MESLVPGFNEKTHVQLSLPVLQVRDVLVRGFGDSVEEVLSEARQHLKDGTCGLVEVEKGVLPQLEQPYVFIKRSDARTAPHGHVMVELVAELEGIQYGRSGETLGVLVPHVGEIPVAYRKVLLRKNGNKGAGGHSYGADLKSFDLGDELGTDPYEDFQENWNTKHSSGVTRELMRELNGG
NSP2	AYTRYVDNNFCGPDGYPLECIKDLLARAGKASCTLSEQLDFIDTKRGVYCCREHEHEIAWYTERSEKSYELQTPFEIKLAKKFDTFNGECPNFVFPLNSIIKTIQPRVEKKKLDGFMGRIRSVYPVASPNECNQMCLSTLMKCDHCGETSWQTGDFVKATCEFCGTENLTKEGATTCGYLPQNAVVKIYCPACHNSEVGPEHSLAEYHNESGLKTILRKGGRTIAFGGCVFSYVGCHNKCAYWVPRASANIGCNHTGVVGEGSEGLNDNLLEILQKEKVNINIVGDFKLNEEIAIILASFSASTSAFVETVKGLDYKAFKQIVESCGNFKVTKGKAKKGAWNIGEQKSILSPLYAFASEAARVVRSIFSRTLETAQNSVRVLQKAAITILDGISQYSLR…
NSP3	APTKVTFGDDTVIEVQGYKSVNITFELDERIDKVLNEKCSAYTVELGTEVNEFACVVADAVIKTLQPVSELLTPLGIDLDEWSMATYYLFDESGEFKLASHMYCSFYPPDEDEEEGDCEEEEFEPSTQYEYGTEDDYQGKPLEFGATSAALQPEEEQEEDWLDDDSQQTVGQQDGSEDNQTTTIQTIVEVQPQLEMELTPVVQTIEVNSFSGYLKLTDNVYIKNADIVEEAKKVKPTVVVNAANVYLKHGGGVAGALNKATNNAMQVESDDYIATNGPLKVGGSCVLSGHNLAKHCLHVVGPNVNKGEDIQLLKSAYENFNQHEVLLAPLLSAGIFGADPIHSLRVCVDTVRTNVYLAVFDKNLYDKLVSSFLEMKSEKQVEQKIAEIPKEEVKPFITE…
NSP4	KIVNNWLKQLIKVTLVFLFVAAIFYLITPVHVMSKHTDFSSEIIGYKAIDGGVTRDIASTDTCFANKHADFDTWFSQRGGSYTNDKACPLIAAVITREVGFVVPGLPGTILRTTNGDFLHFLPRVFSAVGNICYTPSKLIEYTDFATSACVLAAECTIFKDASGKPVPYCYDTNVLEGSVAYESLRPDTRYVLMDGSIIQFPNTYLEGSVRVVTTFDSEYCRHGTCERSEAGVCVSTSGRWVLNNDYYRSLPGVFCGVDAVNLLTNMFTPLIQPIGALDISASIVAGGIVAIVVTCLAYYFMRFRRAFGEYSHVVAFNTLLFLMSFTVLCLTPVYSFLPGVYSVIYLYLTFYLTNDVSFLAHIQWMVMFTPLVPFWITIAYIICISTKHFYWFFSNYLK…
NSP5	SGFRKMAFPSGKVEGCMVQVTCGTTTLNGLWLDDVVYCPRHVICTSEDMLNPNYEDLLIRKSNHNFLVQAGNVQLRVIGHSMQNCVLKLKVDTANPKTPKYKFVRIQPGQTFSVLACYNGSPSGVYQCAMRPNFTIKGSFLNGSCGSVGFNIDYDCVSFCYMHHMELPTGVHAGTDLEGNFYGPFVDRQTAQAAGTDTTITVNVLAWLYAAVINGDRWFLNRFTTTLNDFNLVAMKYNYEPLTQDHVDILGPLSAQTGIAVLDMCASLKELLQNGMNGRTILGSALLEDEFTPFDVVRQCSGVTFQ
NSP6	SAVKRTIKGTHHWLLLTILTSLLVLVQSTQWSLFFFLYENAFLPFAMGIIAMSAFAMMFVKHKHAFLCLFLLPSLATVAYFNMVYMPASWVMRIMTWLDMVDTSLSGFKLKDCVMYASAVVLLILMTARTVYDDGARRVWTLMNVLTLVYKVYYGNALDQAISMWALIISVTSNYSGVVTTVMFLARGIVFMCVEYCPIFFITGNTLQCIMLVYCFLGYFCTCYFGLFCLLNRYFRLTLGVYDYLVSTQEFRYMNSQGLLPPKNSIDAFKLNIKLLGVGGKPCIKVATVQ
NSP7	SKMSDVKCTSVVLLSVLQQLRVESSSKLWAQCVQLHNDILLAKDTTEAFEKMVSLLSVLLSMQGAVDINKLCEEMLDNRATLQ
NSP8	AIASEFSSLPSYAAFATAQEAYEQAVANGDSEVVLKKLKKSLNVAKSEFDRDAAMQRKLEKMADQAMTQMYKQARSEDKRAKVTSAMQTMLFTMLRKLDNDALNNIINNARDGCVPLNIIPLTTAAKLMVVIPDYNTYKNTCDGTTFTYASALWEIQQVVDADSKIVQLSEISMDNSPNLAWPLIVTALRANSAVKLQ
NSP9	NNELSPVALRQMSCAAGTTQTACTDDNALAYYNTTKGGRFVLALLSDLQDLKWARFPKSDGTGTIYTELEPPCRFVTDTPKGPKVKYLYFIKGLNNLNRGMVLGSLAATVRLQ
NSP10	AGNATEVPANSTVLSFCAFAVDAAKAYKDYLASGGQPITNCVKMLCTHTGTGQAITVTPEANMDQESFGGASCCLYCRCHIDHPNPKGFCDLKGKYVQIPTTCANDPVGFTLKNTVCTVCGMWKGYGCSCDQLREPMLQ
NSP12	SADAQSFLNRVCGVSAARLTPCGTGTSTDVVYRAFDIYNDKVAGFAKFLKTNCCRFQEKDEDDNLIDSYFVVKRHTFSNYQHEETIYNLLKDCPAVAKHDFFKFRIDGDMVPHISRQRLTKYTMADLVYALRHFDEGNCDTLKEILVTYNCCDDDYFNKKDWYDFVENPDILRVYANLGERVRQALLKTVQFCDAMRNAGIVGVLTLDNQDLNGNWYDFGDFIQTTPGSGVPVVDSYYSLLMPILTLTRALTAESHVDTDLTKPYIKWDLLKYDFTEERLKLFDRYFKYWDQTYHPNCVNCLDDRCILHCANFNVLFSTVFPPTSFGPLVRKIFVDGVPFVVSTGYHFRELGVVHNQDVNLHSSRLSFKELLVYAADPAMHAASGNLLLDKRTTCFSVA…
NSP13	AVGACVLCNSQTSLRCGACIRRPFLCCKCCYDHVISTSHKLVLSVNPYVCNAPGCDVTDVTQLYLGGMSYYCKSHKPPISFPLCANGQVFGLYKNTCVGSDNVTDFNAIATCDWTNAGDYILANTCTERLKLFAAETLKATEETFKLSYGIATVREVLSDRELHLSWEVGKPRPPLNRNYVFTGYRVTKNSKVQIGEYTFEKGDYGDAVVYRGTTTYKLNVGDYFVLTSHTVMPLSAPTLVPQEHYVRITGLYPTLNISDEFSSNVANYQKVGMQKYSTLQGPPGTGKSHFAIGLALYYPSARIVYTACSHAAVDALCEKALKYLPIDKCSRIIPARARVECFDKFKVNSTLEQYVFCTVNALPETTADIVVFDEISMATNYDLSVVNARLRAKHYVYI…
NSP14	AENVTGLFKDCSKVITGLHPTQAPTHLSVDTKFKTEGLCVDIPGIPKDMTYRRLISMMGFKMNYQVNGYPNMFITREEAIRHVRAWIGFDVEGCHATREAVGTNLPLQLGFSTGVNLVAVPTGYVDTPNNTDFSRVSAKPPPGDQFKHLIPLMYKGLPWNVVRIKIVQMLSDTLKNLSDRVVFVLWAHGFELTSMKYFVKIGPERTCCLCDRRATCFSTASDTYACWHHSIGFDYVYNPFMIDVQQWGFTGNLQSNHDLYCQVHGNAHVASCDAIMTRCLAVHECFVKRVDWTIEYPIIGDELKINAACRKVQHMVVKAALLADKFPVLHDIGNPKAIKCVPQADVEWKFYDAQPCSDKAYKIEELFYSYATHSDKFTDGVCLFWNCNVDRYPANSIVC…
NSP15	SLENVAFNVVNKGHFDGQQGEVPVSIINNTVYTKVDGVDVELFENKTTLPVNVAFELWAKRNIKPVPEVKILNNLGVDIAANTVIWDYKRDAPAHISTIGVCSMTDIAKKPTETICAPLTVFFDGRVDGQVDLFRNARNGVLITEGSVKGLQPSVGPKQASLNGVTLIGEAVKTQFNYYKKVDGVVQQLPETYFTQSRNLQEFKPRSQMEIDFLELAMDEFIERYKLEGYAFEHIVYGDFSHSQLGGLHLLIGLAKRFKESPFELEDFIPMDSTVKNYFITDAQTGSSKCVCSVIDLLLDDFVEIIKSQDLSVVSKVVKVTIDYTEISFMLWCKDGHVETFYPKLQ
NSP16	SSQAWQPGVAMPNLYKMQRMLLEKCDLQNYGDSATLPKGIMMNVAKYTQLCQYLNTLTLAVPYNMRVIHFGAGSDKGVAPGTAVLRQWLPTGTLLVDSDLNDFVSDADSTLIGDCATVHTANKWDLIISDMYDPKTKNVTKENDSKEGFFTYICGFIQQKLALGGSVAIKITEHSWNADLYKLMGHFAWWTAFVTNVNASSSEAFLIGCNYLGKPREQIDGYVMHANYIFWRNTNPIQLSSYSLFDMSKFPLKLRGTAVMSLKEGQINDMILSLLSKGRLIIRENNRVVISSDVLVNN
S	MFVFLVLLPLVSSQCVNLTTRTQLPPAYTNSFTRGVYYPDKVFRSSVLHSTQDLFLPFFSNVTWFHAIHVSGTNGTKRFDNPVLPFNDGVYFASTEKSNIIRGWIFGTTLDSKTQSLLIVNNATNVVIKVCEFQFCNDPFLGVYYHKNNKSWMESEFRVYSSANNCTFEYVSQPFLMDLEGKQGNFKNLREFVFKNIDGYFKIYSKHTPINLVRDLPQGFSALEPLVDLPIGINITRFQTLLALHRSYLTPGDSSSGWTAGAAAYYVGYLQPRTFLLKYNENGTITDAVDCALDPLSETKCTLKSFTVEKGIYQTSNFRVQPTESIVRFPNITNLCPFGEVFNATRFASVYAWNRKRISNCVADYSVLYNSASFSTFKCYGVSPTKLNDLCFTNVYADS…
ORF3A	MDLFMRIFTIGTVTLKQGEIKDATPSDFVRATATIPIQASLPFGWLIVGVALLAVFQSASKIITLKKRWQLALSKGVHFVCNLLLLFVTVYSHLLLVAAGLEAPFLYLYALVYFLQSINFVRIIMRLWLCWKCRSKNPLLYDANYFLCWHTNCYDYCIPYNSVTSSIVITSGDGTTSPISEHDYQIGGYTEKWESGVKDCVVLHSYFTSDYYQLYSTQLSTDTGVEHVTFFIYNKIVDEPEEHVQIHTIDGSSGVVNPVMEPIYDEPTTTTSVPL
ORF3B	MAYCWRCTSCCFSERFQNHNPQKEMATSTLQGCSLCLQLAVVVCNSLLTPFARCCWP
E	MYSFVSEETGTLIVNSVLLFLAFVVFLLVTLAILTALRLCAYCCNIVNVSLVKPSFYVYSRVKNLNSSRVPDLLV
M	MADSNGTITVEELKKLLEQWNLVIGFLFLTWICLLQFAYANRNRFLYIIKLIFLWLLWPVTLACFVLAAVYRINWITGGIAIAMACLVGLMWLSYFIASFRLFARTRSMWSFNPETNILLNVPLHGTILTRPLLESELVIGAVILRGHLRIAGHHLGRCDIKDLPKEITVATSRTLSYYKLGASQRVAGDSGFAAYSRYRIGNYKLNTDHSSSSDNIALLVQ
ORF6	MFHLVDFQVTIAEILLIIMRTFKVSIWNLDYIINLIIKNLSKSLTENKYSQLDEEQPMEID
ORF7A	MKIILFLALITLATCELYHYQECVRGTTVLLKEPCSSGTYEGNSPFHPLADNKFALTCFSTQFAFACPDGVKHVYQLRARSVSPKLFIRQEEVQELYSPIFLIVAAIVFITLCFTLKRKTE
ORF7B	MIELSLIDFYLCFLAFLLFLVLIMLIIFWFSLELQDHNETCHA
ORF8	MKFLVFLGIITTVAAFHQECSLQSCTQHQPYVVDDPCPIHFYSKWYIRVGARKSAPLIELCVDEAGSKSPIQYIDIGNYTVSCLPFTINCQEPKLGSLVVRCSFYEDFLEYHDVRVVLDFI
N	MSDNGPQNQRNAPRITFGGPSDSTGSNQNGERSGARSKQRRPQGLPNNTASWFTALTQHGKEDLKFPRGQGVPINTNSSPDDQIGYYRRATRRIRGGDGKMKDLSPRWYFYYLGTGPEAGLPYGANKDGIIWVATEGALNTPKDHIGTRNPANNAAIVLQLPQGTTLPKGFYAEGSRGGSQASSRSSSRSRNSSRNSTPGSSRGTSPARMAGNGGDAALALLLLDRLNQLESKMSGKGQQQQGQTVTKKSAAEASKKPRQKRTATKAYNVTQAFGRRGPEQTQGNFGDQELIRQGTDYKHWPQIAQFAPSASAFFGMSRIGMEVTPSGTWLTYTGAIKLDDKDPNFKDQVILLNKHIDAYKTFPPTEPKKDKKKKADETQALPQRQKKQQTVTLLPAAD…
ORF9B	MDPKISEMHPALRLVDPQIQLAVTRMENAVGRDQNNVGPKVYPIILRLGSPLSLNMARKTLNSLEDKAFQLTPIAVQMTKLATTEELPDEFVVVTVK
ORF14	MLQSCYNFLKEQHCQKASTQKGAEAAVKPLLVPHHVVATVQEIQLQAAVGELLLLEWLAMAVMLLLLCCCLTD

### Sheet: localization
	Predicted or known targetting		Immunofluorescence localization (FLAG-tag)
Bait	Transmembrane domain	Signal Sequence	N-term tag	C-term tag
NSP1			*ND - low expression of WT	*ND - low expression of WT
NSP2			Cytoplasm	Cytoplasm
NSP3	Yes	no	*ND - low expression of WT	*ND - low expression of WT
NSP4	Yes	no	ER	ER
NSP5			Cytoplasm	Cytoplasm
NSP6	Yes	no	Cytoplasmic puncta	Golgi, ER
NSP7			Cytoplasm	Cytoplasm
NSP8			Cytoplasm	Cytoplasm
NSP9			Cytoplasm	Cytoplasm
NSP10			Cytoplasm	Cytoplasm
NSP12			Cytoplasm	Cytoplasm
NSP13			Cytoplasm	Cytoplasm
NSP14			Cytoplasm	*ND - low expression
NSP15			Cytoplasm	Cytoplasm
NSP16			Mitochondria/Cytoplasm	Cytoplasm
S	Yes	Yes	ER/Cytoplasm (diffuse/weak signal)	ER, Golgi
ORF3A	Yes	no	ER	Golgi, ER
ORF3B			Golgi	Golgi
E	Yes	no	ER	ER
M	Yes	no	ER, Golgi	Golgi, ER
ORF6			ER, Golgi	Golgi, ER
ORF7A	Yes	Yes	ER	Golgi
ORF7B			ER, Golgi	Golgi, ER
ORF8	no	Yes	ER/Cytoplasm (diffuse/weak signal)	ER
N			Cytoplasm	Cytoplasm
ORF9B			Mitochondria	Mitochondria
ORF14	predicted	no	Nucleus/nucleolar	*ND - low expression
ORF10			** not profiled	** not profiled
