## Supplementary Table 3 for "A SARS-CoV-2 – host proximity interactome"

### Sheet: legend
Supplementary Table 3: Comparisons between this dataset and previously reported interactions.
Sheet “total interactions”: total interactions reported per data set as listed in BioGRID v3.5.188. These are only for the 27 viral baits included in this study.
Sheet “recovery statistics”: number of recovered and novel interactions when comparing against other data sets.
columns
data set under comparison: the data set being compared against our BioID data
recovered: number of interactions from the data set recovered by BioID
not recovered: number of interactions from the data set not recovered by BioID
novel: number of novel BioID proximity interactions
percent recovered: percentage of interactions in the data set recovered by BioID
percent previously reported: percentage of BioID interactions that are found in the data set
Sheet “SARS-CoV-2 interactions”: bait-by-bait breakdown of recovered interactions for SARS-CoV-2.
columns
bait: bait name
recovered: number of SARS-CoV-2 interactions recovered
novel: number of novel BioID proximity interactions
not recovered: number of SARS-CoV-2 interactions not recovered by BioID
% recovered: percentage of reported SARS-CoV-2 interactions recovered
% previously reported: percentage of BioID proximity interactions previously reported
genes recovered: genes recovered by BioID
genes not recovered: genes not recovered by BioID
Sheet “coronavirus interactions”: bait-by-bait breakdown of recovered interactions for all coronaviruses.
columns
bait: bait name
recovered: number of coronavirus interactions recovered
novel: number of novel BioID proximity interactions
not recovered: number of coronavirus interactions not recovered by BioID
% recovered: percentage of reported coronavirus interactions recovered
% previously reported: percentage of BioID proximity interactions previously reported
genes recovered: genes recovered by BioID
genes not recovered: genes not recovered by BioID
Sheet “AP-MS interactions”: bait-by-bait breakdown of recovered AP-MS interactions for SARS-CoV2.
columns
bait: bait name
recovered: number of SARS-CoV-2 AP-MS interactions recovered
novel: number of novel BioID proximity interactions
not recovered: number of SARS-CoV-2 AP-MS interactions not recovered by BioID
% recovered: percentage of reported SARS-CoV-2 AP-MS interactions recovered
% previously reported: percentage of BioID proximity interactions previously reported
genes recovered: genes recovered by BioID
genes not recovered: genes not recovered by BioID

### Sheet: total interactions
dataset	interactions	notes
BioID	7810	data reported in this manuscript
SARS-CoV-2	1988	all SARS-CoV-2 interactions reported in BioGRID v3.5.188.
SARS-CoV-2 (AP-MS)	1976	all SARS-CoV-2 AP-MS interactions reported in BioGRID v3.5.188. These include the manuscripts by Gordon et. Al (2020), Liang et. al. (2020) and Stukalov et. al. (2020).
coronavirus	2301	all SARS-CoV-1, SARS-CoV-2 and MERS interactions reported in BioGRID v3.5.188.

### Sheet: recovery statistics
data set under comparison	recovered	not recovered	novel	percent recovered	percent previously reported
SARS-CoV-2	428	1560	7382	21.53	5.48
SARS-CoV-2 (AP-MS)	428	1548	7382	21.66	5.48
coronavirus	464	1837	7346	20.17	5.94

### Sheet: SARS-CoV2 interactions
bait	recovered	novel	not recovered	% recovered	% previously reported	genes recovered	genes not recovered
ORF8	50	393	64	43.86	11.29	ADAM9,ATP2A2,C5,CALU,CHPF2,CLU,CNNM3,CXCL5,EDEM3,EMC1,ERLEC1,ERO1B,ERP44,FGA,FGB,FKBP10,FKBP7,GGH,GNAS,HYOU1,IGFBP4,ITGA3,ITGB1,LTBP1,MAN2A1,MFGE8,NPC2,NPTX1,OS9,PCSK6,PDIA3,PLAU,PLD3,PLOD2,POFUT1,POGLUT2,POGLUT3,PROS1,SERPINE1,SIL1,SMOC1,ST8SIA4,TCTN3,TECR,TGFB1,TGFB2,TGFBI,TOR1A,TOR1B,UGGT2	ADAMTS1,ATAD3A,ATP1A1,ATP5A1,ATP5B,BAG6,CHPF,CISD3,CNTNAP3B,COL6A1,COPA,COPB1,COPG2,DDX20,DNAJA1,DNAJA2,DNMT1,EGFL7,EIF3A,EMD,FBXL12,FOXRED2,GDF15,GEMIN4,GTF3C1,HADHA,HS6ST2,IGFBP3,IL17RA,IMMT,INHBE,LOX,NEU1,NGLY1,NME3,NPEPPS,NTS,PLAT,PLEKHF2,POLR2B,PSMA7,PSMC2,PSMC5,PSMD1,PSMD13,PSMD2,PSMD6,PTPLAD1,PUSL1,PVR,SDF2,SEC16A,SEP15,SLC25A11,SLC25A12,SLC25A22,SLC25A3,SMC2,SND1,STC2,TM2D3,UBR5,XPO1,XPOT
ORF6	8	383	12	40	2.05	ATP1A1,ATP2A2,ATP5F1A,FAF2,MYCBP2,NUP98,RAE1,XPO1	ACLY,ATAD3A,ATAD3B,ATP5B,BCAS2,CEP170,DCTN2,DSP,EDC4,KIF5B,MRPS27,MTCH1
NSP6	31	785	52	37.35	3.8	ADPGK,ATG9A,ATP6AP1,CERS2,COTL1,CYB5A,DHCR24,EBP,EMC3,EMC4,EMC8,FSCN1,GPAA1,GPR89A,HACD2,HMGCR,LPCAT3,MT-ATP6,PIGU,PTDSS2,RABL3,RHBDD3,SLC33A1,SLC39A14,SURF4,TMEM159,VKORC1L1,VMP1,WFS1,YIF1B,YIPF4	ABCB8,APOB,ATP13A3,ATP5B,ATP5D,ATP5E,ATP5F1,ATP5H,ATP5L,BRI3BP,CANT1,CAV1,CAV2,CHPT1,COG1,COG2,COG7,COPG2,DERL3,DOLK,EFHD2,EMC10,EMC2,ENDOD1,EVA1C,FAM8A1,GCNT3,HLA-DMB,LRP12,MFSD3,MSMO1,MSN,NBR1,ND4,PDLIM1,PEX2,PIGS,RAB32,RMND1,SARM1,SCAMP4,SIGMAR1,SLC19A2,SLC35F6,SLC6A15,SLC7A6,TLCD1,TMEM41A,TTYH3,UBIAD1,UPK3B,ZW10
ORF7B	153	626	258	37.23	19.64	ABCB10,ACVR1B,ADCY9,ADGRG6,AMIGO2,ANO6,ATP1A1,ATP2A2,ATP6AP1,B2M,BCAP31,BET1,C5orf15,CA12,CCDC115,CD44,CKAP4,COPA,COPB2,CRIM1,CTDNEP1,CYP1B1,CYP2S1,DAD1,DAGLB,DCBLD2,DHRS7,ECE1,EPHA2,ERBB2,ERMP1,FAF2,FKBP8,GINM1,GJA1,GOLGA5,GORASP2,GOSR1,GOSR2,GPAT4,GPR39,GPR89A,HACD3,HLA-A,HMOX2,IGF2R,IL6ST,IMMT,ITGA6,ITM2C,LCLAT1,LEMD3,LGR4,LMAN1,LPCAT4,LRP10,LRRC8A,MET,MFSD10,MGST1,MPZL1,MYRF,NCEH1,NDC1,NDFIP1…	ABHD16A,ABHD5,ACP2,ACVR1,ADPGK,AGPAT3,AKR1B1,ALG11,ALG13,ALG14,ALG5,ALG6,ALG8,APOOL,AREG,ARFIP1,ATAD3A,ATP11C,ATP5A1,ATP5B,B3GALT6,B3GAT3,B4GALT7,B4GAT1,BCAM,BMPR1A,BNIP3L,BSCL2,C10orf54,C15orf61,C19orf70,C1QL1,C1orf159,C2orf43,CACNG6,CALML5,CALU,CANT1,CASC4,CD38,CD70,CD81,CD97,CD99,CELSR2,CHST14,CLDN1,CLDN12,CNTNAP3,COMT,COPB1,COPG2,CSGALNACT1,CTNNA1,CTNNA2,CUX1,CYBRD1,CYP4F8,DDR1,DEGS1,DIS3,DNA…
NSP4	13	780	45	22.41	1.64	ALG11,ARSL,ATP1A1,ATP2A2,CEMIP2,DNAJC11,FSCN1,HACD3,MTDH,NAT10,PLRG1,TBL3,TIMM29	BMPR1B,DDX24,DDX41,ENTPD6,GGH,HFE,HLA-C,HSPA5,IDE,LARP4B,LYAR,MKI67,MRPS22,MRTO4,NKRF,NOP56,NUP210,NVL,PIGT,PRPF3,PRPF4B,PTBP1,PUF60,PWP1,RBM28,RBM34,RBM39,RFC1,RFC2,RFC3,RNMTL1,RPS12,RPS5,SCAF4,SNRPA,SRBD1,TCTN3,TEX10,TIMM10,TIMM10B,TIMM9,TOP1,TRMT1L,YBX3,ZNF768
M	44	894	172	20.37	4.69	ANO6,ATG9A,ATL2,ATP13A3,ATP1A1,ATP1B1,ATP2A2,BAG2,C2CD2,COPA,COPB2,DNAJA1,DNAJC7,EMD,ERGIC2,FADS2,FAF2,GGCX,HACD3,HADHA,HSPA4,HSPA4L,IMMT,MACO1,METTL7B,ODR4,PSMC1,PSMD2,PSMD6,REEP5,RTN4,SLC16A4,SLC25A3,SLC37A4,SLC9A1,STARD3NL,STOM,TECR,TOR1AIP2,TTC27,TYW1,WDR72,YIF1A,YIF1B	AAR2,AASS,ABCC10,ACADM,ACADS,ACADSB,ACAT1,ACSF2,ADCK4,AK4,AKAP8L,ALDH1A2,ALDH5A1,ALG6,ARFGEF1,ARFGEF2,ATP12A,ATP2A3,ATP5A1,ATP5B,ATP6V0A2,ATP6V1A,ATP7B,ATP8B2,BAG6,BZW2,C14orf159,C2orf47,C5,C6orf120,CALU,CAV1,CAV2,CDK5RAP3,CLPB,COPB1,COPG2,COX2,CTSB,DDX20,DERL3,DNAJA2,DNAJA3,DNAJB2,DPM1,DRAM2,ECI1,ELF3,ENDOD1,ETFA,EXTL2,FAM8A1,FANCG,FANCI,FASTKD5,FPGS,GBF1,GEMIN4,GGH,GPR37,GUF1,GUSB,HARS2,HAUS6,H…
ORF3A	71	352	293	19.51	16.78	ADAM17,ADAM9,AKR1B1,AMIGO2,ANO6,ATP1A1,ATP2A2,ATP2B4,AXL,BMPR2,CA12,CD44,CEMIP2,CLCC1,CLCN7,COPA,CPD,CYB5A,DCBLD2,ECE1,EPHA2,FSCN1,FURIN,HACD3,HLA-A,IGF2R,IMMT,LRBA,LRIG3,LRP8,MET,MGRN1,MPZL1,MRC2,MYRF,NCEH1,NEDD1,NEO1,NETO2,OSMR,PCDH9,PTGR1,PTPRJ,RAB13,RAB14,RAB1A,RAB21,RAB2A,RAB34,RAB7A,RAB8A,RHBDF2,RNF149,ROR1,SCARB1,SEMA4C,SLC12A4,SLC12A6,SLC12A7,SLC4A2,SNX17,SPINT2,STEAP3,STXBP3,TBL2,TECR,TM…	ACO1,ACVR1,ACVR1B,ACVR2A,ADCY6,ADCY9,ADIPOR1,AHCYL1,AKR1A1,AKR7A2,ALG5,ANXA5,ANXA6,ARL6IP6,ATP11C,ATP5A1,ATP6AP1,ATP6V1B1,ATP8B1,B2M,BAG5,BAG6,BAMBI,BCAM,BLVRA,BMPR1A,BMPR1B,BROX,C16orf45,C5orf15,CALU,CAP1,CBR1,CCDC115,CD38,CD97,CD99,CD99L2,CDH16,CDH17,CLDN12,CLIP1,CLU,CMIP,CNDP2,CNNM3,COTL1,CRIM1,CSDE1,DAK,DDR1,DDT,DLG1,DLGAP4,DNAJA1,DNAJA2,DNAJC10,DSC3,DTNB,DTYMK,EEA1,EEF1A2,EFHD2,EIF2A,EPCAM,E…
ORF7A	18	654	82	18	2.68	ARFGEF1,ATP13A1,ATP1A1,ATP2A2,COG2,COG3,COPA,COPB2,COPG2,EMD,FAF2,HACD3,HADHA,HSPA4,PSMC1,PSMD1,RANBP6,TECR	AGMAT,ATM,ATP5B,ATR,BAG2,BAG6,BTAF1,CALU,COG1,COG7,COPB1,DDX20,DNAJA2,DNAJA3,DNAJC10,DNAJC7,DOCK5,DYNC2H1,ELMO2,FAM20B,FANCD2,FANCI,FASTKD1,GEMIN4,HEATR3,IMMT,INTS1,INTS12,INTS2,INTS4,INTS5,INTS8,IPO11,L2HGDH,LTN1,MDN1,NCAPD3,NCAPG2,NDUFA12,NF1,NLRX1,NPEPPS,NUBPL,NUP188,NUP93,OAT,PC,PDS5A,PFKP,POLR2B,PPP2R1A,PPP6R3,PSAT1,PSMC2,PSMC5,PSMD13,PSMD2,PSMD6,PSMD7,QPCTL,RIF1,RNF213,SCAI,SEC16A,SLC25A1,S…
N	5	85	23	17.86	5.56	CAVIN1,CAVIN2,G3BP1,G3BP2,UPF1	ANGPT4,CSNK2A2,CSNK2B,DDX21,DLD,FAM98A,HNRNPA0,HSPA1A,HSPA9,LARP1,MASP2,MOV10,MYO6,PABPC1,PABPC4,PCNP,RBM28,RBMX,RPL36,RRP9,SNIP1,SNRNP70,SSBP1
E	4	451	21	16	0.88	ATP1A1,ATP2A2,EMD,HACD3	AKAP8L,AP3B1,ATP6V1B1,BRD2,BRD4,CAAP1,CS,CWC27,GLTSCR2,MDH1,PPP6R3,PRPF40A,RBM5,RPL39,SLC25A12,SLC25A3,SLC44A2,STIP1,TAF4,TTF1,ZC3H18
ORF9B	4	299	21	16	1.32	DLD,MARK2,MARK3,TOMM70	ARPC4,BAG5,CALM1,CAPZA1,CHMP2A,CORO1C,CSDE1,DCTPP1,DPH5,FLNC,HSPA1A,MARC1,MARK1,MYL12A,MYL6,MYO6,PLS3,PPP1CB,PTBP2,SLC9A3R1,TMOD3
NSP2	3	16	22	12	15.79	ATP2A2,FKBP15,RAP1GDS1	ATP1A1,DIMT1,EIF4E2,FAF2,GIGYF2,GTPBP4,HNRNPUL1,HSPA4,HSPA4L,KIAA1033,MRPS22,NAT10,POLRMT,POR,PTBP1,RFC1,RPS10,RPS5,RPSA,RSL1D1,SLC25A1,SLC27A2
NSP13	8	197	59	11.94	3.9	AKAP9,ALDOA,CDK5RAP2,CEP135,ERC1,GAPDH,NAT10,PCNT	ACTR3,AES,C1orf50,CAPZA1,CAPZB,CCT3,CCT4,CCT5,CCT6A,CENPF,CEP112,CEP250,CEP350,CEP68,CIT,CLIP4,CNTRL,DOCK7,FGFR1OP,FYCO1,GCC1,GCC2,GNAS,GNB2L1,GOLGA2,GOLGA3,GOLGB1,GORASP1,GRIPAP1,HOOK1,HSBP1,JAKMIP1,LDHA,MIPOL1,MYL12A,MYO6,NIN,NINL,NKRF,PDE4DIP,PFKFB3,PPM1B,PPP1CB,PRKACA,PRKAR2A,PRKAR2B,PSMA4,PTBP1,RDX,RNF8,RPS18,SERBP1,SNRNP70,TBK1,TBKBP1,TLE1,TLE3,USP13,WDR6
NSP1	1	9	11	8.33	10	POLA1	COLGALT1,EIF3B,EIF3E,PISD,PKP2,POLA2,PRIM1,PRIM2,RPSA,TIMELESS,ZNF148
ORF14	7	315	78	8.24	2.17	ABCC1,ATP2A2,DDX23,DPY19L1,PIGO,TMEM33,UBXN8	ACAD9,ACTR3,AKAP8L,ALG8,ANXA2,ATAD3A,ATP1A1,BAG6,BCS1L,CCT3,CCT5,CCT6A,CCT7,CDK1,COPA,COPB1,COPB2,COPG2,DDX20,DOCK7,ECSIT,EMD,ERMP1,F2RL1,FAM134C,FAR2,GALK1,GAPDH,GHITM,GNB2L1,GPAA1,HADHA,HAUS6,IMMT,LBR,MCM3,MTHFD1,MYO6,NDFIP2,NDUFAF1,NDUFB9,NLRX1,PARP1,PCBP1,PCNA,PIGS,POLR2B,PPP2R1A,PPP6R3,PSMD11,PTPLAD1,QPCTL,RBBP7,RCN2,RPS18,RPS27,RPS5,RUVBL1,SCAP,SLC25A1,SLC25A10,SLC25A22,SLC30A6,SMC2,SMC4,ST…
NSP8	4	97	51	7.27	3.96	HECTD1,HERC1,PSMD2,UBA1	AATF,ACLY,ATE1,ATP1A1,ATP2A2,ATP5A1,ATP5B,CAPZA1,CAPZB,CCDC86,CCT4,CCT5,COPA,CORO1C,DDX10,DLD,DNAJA1,ENO1,EXOSC2,EXOSC3,EXOSC5,EXOSC8,FOCAD,GNB2L1,LARP7,LDHA,MCM3,MEPCE,MPHOSPH10,MRPS2,MRPS25,MRPS27,MRPS5,MYL12A,NARS2,NGDN,NOL10,PAICS,PPP1CB,PSMC2,PSMD1,PTPLAD1,SEPSECS,SMC2,SRP19,SRP54,SRP72,TMOD3,WDR6,WHSC1,YWHAQ
NSP9	1	70	23	4.17	1.41	SETD2	C1QBP,DCAF7,EIF4H,FBLN5,FBN1,FBN2,GTF2F2,HSPA4L,MAT2B,MIB1,MTHFD1,NEK9,NKRF,NUP214,NUP54,NUP62,NUP88,NUPL1,RFC3,SPG20,STAT6,TAX1BP1,ZNF503
S	1	213	26	3.7	0.47	ZDHHC5	ACE2,ACE2,ACTR3,ARPC4,BSG,CAPZA1,CAPZB,CCT6A,CD209,CD33,CLEC10A,CORO1C,DOCK7,FURIN,GNB2L1,GOLGA7,LDHB,MYL6,MYO6,PLS3,RPS18,SIGLEC10,SIGLEC9,SNRNP70,TMOD3,TMPRSS2
NSP12	1	5	38	2.56	16.67	MYCBP2	AKAP8,ATP5B,BCKDK,CAPZB,CCT4,CCT6A,CCT8,CORO1C,CRTC3,DLD,DNAJA1,DOCK7,FH,GNAS,LARP4B,MCM3,MYO6,NKRF,PDZD11,PFKFB3,PLEKHA5,PPIL3,PRRC2B,PSMA4,RBM41,RIPK1,SBNO1,SLU7,SNRNP70,TCF12,TPM3,TYSND1,UBAP2,UBAP2L,USP54,WDR6,ZC3H7A,ZNF318
NSP7	1	59	48	2.04	1.67	NPEPPS	ACSL3,AGPS,ATP1A1,ATP2A2,ATP5A1,ATP5B,ATP6V1B1,BLVRB,CA12,COMT,CYB5B,CYB5R3,DCAKD,DNAJA1,DNAJC19,FAM162A,FOCAD,GNB1,GNG5,HS2ST1,LMAN2,MARC1,MOGS,NAT14,NDUFAF2,PTGES2,QSOX2,RAB10,RAB14,RAB18,RAB1A,RAB2A,RAB5C,RAB7A,RAB8A,RABGAP1L,RALA,RHOA,ROR1,SCARB1,SCCPDH,SLC25A3,TECR,TMEM33,TOR1AIP1,VIMP,XPO1,XPOT
NSP10	0	14	33	0	0		AASDHPPT,ACLY,AIFM1,AP2A2,AP2M1,ATP1A1,ATP5A1,C1QBP,CAPZB,CCT5,DDX39A,DNAJA1,DNAJC7,ERGIC1,FLNC,GALK1,GAPDH,GFER,GRPEL1,IMPDH2,KHSRP,MCM3,NKRF,PCBP2,PPP1CB,PTBP1,RBBP7,SLC25A3,TECR,TPM4,XPO1,YWHAQ,ZYX
NSP14	0	92	26	0	0		ACLY,ACTR3,ARPC4,ATP1A1,CAPZA2,CAPZB,CCT3,CCT5,CCT6A,CRKL,FASN,FLNC,GLA,IMPDH2,KHSRP,MTHFD1,MYL6,PCBP1,PCBP2,PEG10,PLS3,SERBP1,SIRT5,TCP1,UBA1,ZNF250
NSP15	0	15	60	0	0		ARF6,ARHGEF2,BCAS2,BOP1,CEP170B,DDX41,DIMT1,DKC1,DOCK6,EBNA1BP2,EXOSC2,EXOSC7,GNB2L1,GTF3C1,GTPBP4,HNRNPUL2,HP1BP3,KRI1,LUC7L2,LYAR,MOB4,MRPL15,MRTO4,MTDH,NKRF,NOP2,NUTF2,NVL,PAK1IP1,POLRMT,PRKRA,PRPF3,PRPF4B,PTBP1,PUF60,RBM34,RBM39,RFC1,RFC3,RNF41,RNMTL1,RPS10,RPS14,RPS17,RPS18,RPS5,RPSA,RSL1D1,SART3,SCAF4,SKIV2L2,SPIRE1,SRPK1,SRSF5,TBL3,TRMT1L,TSR1,U2AF1,XRN2,ZFC3H1
NSP16	0	104	3	0	0		ACTR3,MUC13,NEMF
NSP3	0	10	30	0	0		ACTR3,ATP1A1,ATP2A2,ATP5A1,ATP5B,CCT4,CCT5,CCT6A,COPA,DNAJA1,DOCK7,FBXO46,FMR1,GAPDH,GNB2L1,IL31RA,IMMT,MCM3,MYL12A,MYL6,MYO6,PFKFB3,PSMC2,PSMC5,PTPLAD1,RPS18,SMC4,TECR,UBA1,UBC
NSP5	0	177	8	0	0		DOCK7,GPX1,HDAC2,MYL12A,MYL6,MYO6,SERBP1,TRMT1
ORF3B	0	287	1	0	0		STOML2

### Sheet: coronavirus interactions
bait	recovered	novel	not recovered	% recovered	% previously reported	genes recovered	genes not recovered
ORF8	50	393	64	43.86	11.29	ADAM9,ATP2A2,C5,CALU,CHPF2,CLU,CNNM3,CXCL5,EDEM3,EMC1,ERLEC1,ERO1B,ERP44,FGA,FGB,FKBP10,FKBP7,GGH,GNAS,HYOU1,IGFBP4,ITGA3,ITGB1,LTBP1,MAN2A1,MFGE8,NPC2,NPTX1,OS9,PCSK6,PDIA3,PLAU,PLD3,PLOD2,POFUT1,POGLUT2,POGLUT3,PROS1,SERPINE1,SIL1,SMOC1,ST8SIA4,TCTN3,TECR,TGFB1,TGFB2,TGFBI,TOR1A,TOR1B,UGGT2	ADAMTS1,ATAD3A,ATP1A1,ATP5A1,ATP5B,BAG6,CHPF,CISD3,CNTNAP3B,COL6A1,COPA,COPB1,COPG2,DDX20,DNAJA1,DNAJA2,DNMT1,EGFL7,EIF3A,EMD,FBXL12,FOXRED2,GDF15,GEMIN4,GTF3C1,HADHA,HS6ST2,IGFBP3,IL17RA,IMMT,INHBE,LOX,NEU1,NGLY1,NME3,NPEPPS,NTS,PLAT,PLEKHF2,POLR2B,PSMA7,PSMC2,PSMC5,PSMD1,PSMD13,PSMD2,PSMD6,PTPLAD1,PUSL1,PVR,SDF2,SEC16A,SEP15,SLC25A11,SLC25A12,SLC25A22,SLC25A3,SMC2,SND1,STC2,TM2D3,UBR5,XPO1,XPOT
NSP6	31	785	52	37.35	3.8	ADPGK,ATG9A,ATP6AP1,CERS2,COTL1,CYB5A,DHCR24,EBP,EMC3,EMC4,EMC8,FSCN1,GPAA1,GPR89A,HACD2,HMGCR,LPCAT3,MT-ATP6,PIGU,PTDSS2,RABL3,RHBDD3,SLC33A1,SLC39A14,SURF4,TMEM159,VKORC1L1,VMP1,WFS1,YIF1B,YIPF4	ABCB8,APOB,ATP13A3,ATP5B,ATP5D,ATP5E,ATP5F1,ATP5H,ATP5L,BRI3BP,CANT1,CAV1,CAV2,CHPT1,COG1,COG2,COG7,COPG2,DERL3,DOLK,EFHD2,EMC10,EMC2,ENDOD1,EVA1C,FAM8A1,GCNT3,HLA-DMB,LRP12,MFSD3,MSMO1,MSN,NBR1,ND4,PDLIM1,PEX2,PIGS,RAB32,RMND1,SARM1,SCAMP4,SIGMAR1,SLC19A2,SLC35F6,SLC6A15,SLC7A6,TLCD1,TMEM41A,TTYH3,UBIAD1,UPK3B,ZW10
ORF7B	157	622	271	36.68	20.15	ABCB10,ACVR1B,ADCY9,ADGRG6,AMIGO2,ANO6,ATP1A1,ATP2A2,ATP6AP1,B2M,BCAP31,BET1,C5orf15,CA12,CAMLG,CCDC115,CD44,CKAP4,COPA,COPB2,CRIM1,CTDNEP1,CYP1B1,CYP2S1,DAD1,DAGLB,DCBLD2,DHRS7,ECE1,EPHA2,ERBB2,ERMP1,FAF2,FKBP8,GGT7,GINM1,GJA1,GOLGA5,GORASP2,GOSR1,GOSR2,GPAT4,GPR39,GPR89A,HACD3,HLA-A,HMOX2,IGF2R,IL6ST,IMMT,ITGA6,ITM2C,LCLAT1,LEMD3,LGR4,LMAN1,LPCAT4,LRP10,LRRC8A,LRRC8D,MET,MFSD10,MGST1,MPZL1,MYRF…	ABHD16A,ABHD5,ACP2,ACVR1,ADPGK,AGPAT3,AKR1B1,ALG11,ALG13,ALG14,ALG5,ALG6,ALG8,APH1A,APOOL,AREG,ARFIP1,ATAD3A,ATP11C,ATP5A1,ATP5B,B3GALT6,B3GAT3,B4GALT7,B4GAT1,BCAM,BMPR1A,BNIP3L,BSCL2,C10orf54,C11orf24,C15orf61,C19orf70,C1QL1,C1orf159,C2orf43,C4orf3,CACNG6,CALML5,CALU,CANT1,CASC4,CD38,CD70,CD81,CD97,CD99,CELSR2,CHST14,CLDN1,CLDN12,CNTNAP3,COMT,COPB1,COPG2,CSGALNACT1,CTNNA1,CTNNA2,CUX1,CYBRD1,CYP4…
ORF6	8	383	22	26.67	2.05	ATP1A1,ATP2A2,ATP5F1A,FAF2,MYCBP2,NUP98,RAE1,XPO1	ACLY,ATAD3A,ATAD3B,ATP5B,BCAS2,BRF1,CEP170,DCTN2,DNAJB1,DSP,EDC4,FRY,KIF5B,KPNA2,MRPS27,MTCH1,NMI,PKD1,RNF123,SNAPIN,TIAM1,UBQLN1
NSP4	13	780	45	22.41	1.64	ALG11,ARSL,ATP1A1,ATP2A2,CEMIP2,DNAJC11,FSCN1,HACD3,MTDH,NAT10,PLRG1,TBL3,TIMM29	BMPR1B,DDX24,DDX41,ENTPD6,GGH,HFE,HLA-C,HSPA5,IDE,LARP4B,LYAR,MKI67,MRPS22,MRTO4,NKRF,NOP56,NUP210,NVL,PIGT,PRPF3,PRPF4B,PTBP1,PUF60,PWP1,RBM28,RBM34,RBM39,RFC1,RFC2,RFC3,RNMTL1,RPS12,RPS5,SCAF4,SNRPA,SRBD1,TCTN3,TEX10,TIMM10,TIMM10B,TIMM9,TOP1,TRMT1L,YBX3,ZNF768
M	47	891	186	20.17	5.01	ANO6,ATG9A,ATL2,ATP13A3,ATP1A1,ATP1B1,ATP2A2,BAG2,C2CD2,COPA,COPB2,DNAJA1,DNAJC7,EMD,ERGIC2,FADS2,FAF2,GGCX,GPR89A,HACD3,HADHA,HSPA4,HSPA4L,IMMT,MACO1,METTL7B,ODR4,PSMC1,PSMD2,PSMD6,REEP5,RTN4,SLC16A4,SLC25A3,SLC37A4,SLC9A1,STARD3NL,STOM,TBK1,TECR,TMED2,TOR1AIP2,TTC27,TYW1,WDR72,YIF1A,YIF1B	AAR2,AASS,ABCC10,ACADM,ACADS,ACADSB,ACAT1,ACSF2,ADCK4,AK4,AKAP8L,ALDH1A2,ALDH5A1,ALG6,ARFGEF1,ARFGEF2,ATP12A,ATP2A3,ATP5A1,ATP5B,ATP6V0A2,ATP6V1A,ATP7B,ATP8B2,BAG6,BLM,BZW2,C14orf159,C2orf47,C5,C6orf120,CALU,CASC4,CAV1,CAV2,CDK5RAP3,CLPB,COPB1,COPG2,COX2,CTSB,CUX1,DDX20,DDX58,DERL3,DNAJA2,DNAJA3,DNAJB2,DPM1,DRAM2,ECI1,ELF3,ENDOD1,ETFA,EXTL2,FAM8A1,FANCG,FANCI,FASTKD5,FKRP,FPGS,FUT8,GBF1,GEMIN4,GG…
E	7	448	28	20	1.54	ATP1A1,ATP2A2,EMD,FAF2,HACD3,NPLOC4,RAB34	AKAP8L,AP3B1,ATP6V1B1,BCL2L1,BRD2,BRD4,C10orf35,CAAP1,CEP170B,CS,CWC27,GLTSCR2,HAVCR1,MDH1,MPP5,PPP6R3,PRPF40A,RBM5,RPL39,SDCBP,SLC25A12,SLC25A3,SLC44A2,STIP1,TAF4,TTF1,UFD1L,ZC3H18
ORF3A	71	352	308	18.73	16.78	ADAM17,ADAM9,AKR1B1,AMIGO2,ANO6,ATP1A1,ATP2A2,ATP2B4,AXL,BMPR2,CA12,CD44,CEMIP2,CLCC1,CLCN7,COPA,CPD,CYB5A,DCBLD2,ECE1,EPHA2,FSCN1,FURIN,HACD3,HLA-A,IGF2R,IMMT,LRBA,LRIG3,LRP8,MET,MGRN1,MPZL1,MRC2,MYRF,NCEH1,NEDD1,NEO1,NETO2,OSMR,PCDH9,PTGR1,PTPRJ,RAB13,RAB14,RAB1A,RAB21,RAB2A,RAB34,RAB7A,RAB8A,RHBDF2,RNF149,ROR1,SCARB1,SEMA4C,SLC12A4,SLC12A6,SLC12A7,SLC4A2,SNX17,SPINT2,STEAP3,STXBP3,TBL2,TECR,TM…	ACO1,ACVR1,ACVR1B,ACVR2A,ADCY6,ADCY9,ADIPOR1,AHCYL1,AKR1A1,AKR7A2,ALG5,ANXA5,ANXA6,ARL6IP6,ATP11C,ATP5A1,ATP6AP1,ATP6V1B1,ATP8B1,B2M,B4GALT1,BAG5,BAG6,BAMBI,BCAM,BLVRA,BMPR1A,BMPR1B,BROX,C16orf45,C5orf15,CALU,CAP1,CAV1,CBR1,CCDC115,CD38,CD97,CD99,CD99L2,CDH16,CDH17,CLDN12,CLIP1,CLU,CMIP,CNDP2,CNNM3,COTL1,CRIM1,CSDE1,DAK,DCTN2,DDR1,DDT,DLG1,DLGAP4,DNAJA1,DNAJA2,DNAJC10,DSC3,DTNB,DTYMK,EEA1,EEF1A2,…
ORF7A	21	651	93	18.42	3.13	ARFGEF1,ATP13A1,ATP1A1,ATP2A2,CDK5RAP3,COG2,COG3,COPA,COPB2,COPG2,EMD,FAF2,HACD3,HADHA,HSPA4,PSMC1,PSMD1,RANBP6,SGTA,SMPD4,TECR	AGMAT,ATM,ATP5B,ATR,BAG2,BAG6,BCL2A1,BCL2L1,BCL2L2,BTAF1,CALU,COG1,COG7,COPB1,DDX20,DNAJA2,DNAJA3,DNAJC10,DNAJC7,DOCK5,DYNC2H1,ELMO2,FAM20B,FANCD2,FANCI,FASTKD1,GEMIN4,HEATR3,IMMT,INTS1,INTS12,INTS2,INTS4,INTS5,INTS8,IPO11,ITGAL,L2HGDH,LTN1,MCL1,MDN1,NCAPD3,NCAPG2,NDUFA12,NF1,NLRX1,NPEPPS,NSF,NUBPL,NUP188,NUP205,NUP93,OAT,PC,PDS5A,PFKP,POLR2B,PPP2R1A,PPP6R3,PRKDC,PSAT1,PSMC2,PSMC5,PSMD13,PSMD2,PS…
ORF3B	19	268	96	16.52	6.62	CRIM1,DCBLD2,DDX39B,EPHA2,FAT1,IFNGR1,JAK1,LRP10,MET,MYRF,OSMR,PCDH9,PTPRJ,RNF149,RNF19A,SLC12A7,SLC30A1,SNX17,STX6	ACO1,ACVR1,ACVR1B,AHR,ALB,ATP6V1B1,BAG2,BAG3,BAG5,BAG6,BAMBI,BLVRA,BMPR1A,BMPR2,BROX,CCAR2,CMIP,DCTN2,DDR1,DICER1,DNAJA2,DNAJB1,FGFR1,GET4,GLO1,GNA13,HERC1,HINT1,HNRNPM,HUWE1,IFITM1,IL13RA1,IL6ST,KIAA0232,KIAA0754,LRP12,LRRC47,LSR,LTBR,MAFG,MAGED1,MBNL1,MDM2,MGRN1,MLF2,MYEF2,NAPA,NBR1,NDFIP1,NDFIP2,NOTCH3,NOVA1,NRG1,PASK,PSMC2,PSMC4,PSMC5,PSMD11,PSMD12,PSMD4,PSME3,PTGR1,PTPRA,PTPRF,PTPRM,RBM4B,RB…
NSP2	3	16	22	12	15.79	ATP2A2,FKBP15,RAP1GDS1	ATP1A1,DIMT1,EIF4E2,FAF2,GIGYF2,GTPBP4,HNRNPUL1,HSPA4,HSPA4L,KIAA1033,MRPS22,NAT10,POLRMT,POR,PTBP1,RFC1,RPS10,RPS5,RPSA,RSL1D1,SLC25A1,SLC27A2
NSP13	8	197	59	11.94	3.9	AKAP9,ALDOA,CDK5RAP2,CEP135,ERC1,GAPDH,NAT10,PCNT	ACTR3,AES,C1orf50,CAPZA1,CAPZB,CCT3,CCT4,CCT5,CCT6A,CENPF,CEP112,CEP250,CEP350,CEP68,CIT,CLIP4,CNTRL,DOCK7,FGFR1OP,FYCO1,GCC1,GCC2,GNAS,GNB2L1,GOLGA2,GOLGA3,GOLGB1,GORASP1,GRIPAP1,HOOK1,HSBP1,JAKMIP1,LDHA,MIPOL1,MYL12A,MYO6,NIN,NINL,NKRF,PDE4DIP,PFKFB3,PPM1B,PPP1CB,PRKACA,PRKAR2A,PRKAR2B,PSMA4,PTBP1,RDX,RNF8,RPS18,SERBP1,SNRNP70,TBK1,TBKBP1,TLE1,TLE3,USP13,WDR6
N	9	81	82	9.89	10	CAVIN1,CAVIN2,FKBP3,G3BP1,G3BP2,GSK3A,GSK3B,PRKRA,UPF1	ANGPT4,BAG4,C14orf166,CALD1,CAPRIN1,CASP3,CASP6,CCDC9,CCNA2,CCND1,CCNT1,CDK2,CDK4,CSDE1,CSNK2A2,CSNK2B,CTTN,DDX21,DLD,DYNC1LI1,EIF2S3,EML4,FAM50A,FAM98A,HDGF,HMGA1,HMGN1,HNRNPA0,HNRNPA1,HSPA1A,HSPA2,HSPA6,HSPA8,HSPA9,HSPH1,KIAA1598,KIF5C,KYNU,LARP1,MAP4,MAPRE1,MARCKS,MASP2,MOV10,MYO6,Masp2,NACA,NPM1,PABPC1,PABPC4,PCNP,PDE4DIP,PFDN2,PLIN3,PPIA,RAD23B,RBM28,RBMX,RPL36,RRP9,RTCB,SEC23IP,SEC31A,SEPT1…
NSP1	1	9	11	8.33	10	POLA1	COLGALT1,EIF3B,EIF3E,PISD,PKP2,POLA2,PRIM1,PRIM2,RPSA,TIMELESS,ZNF148
ORF14	7	315	82	7.87	2.17	ABCC1,ATP2A2,DDX23,DPY19L1,PIGO,TMEM33,UBXN8	ACAD9,ACTR3,AKAP8L,ALG8,ANXA2,ATAD3A,ATP1A1,BAG6,BCS1L,CCT3,CCT5,CCT6A,CCT7,CDK1,COPA,COPB1,COPB2,COPG2,DCTN2,DDX20,DOCK7,ECSIT,EMD,ERMP1,F2RL1,FAM134C,FAR2,GALK1,GAPDH,GHITM,GNB2L1,GPAA1,HADHA,HAUS6,HGS,IMMT,LBR,MCM3,MTHFD1,MYO6,NDFIP2,NDUFAF1,NDUFB9,NLRX1,PARP1,PCBP1,PCNA,PIGS,POLR2B,PPP2R1A,PPP6R3,PSMD11,PTPLAD1,QPCTL,RBBP7,RCN2,RPS18,RPS27,RPS5,RUVBL1,SCAP,SERPING1,SLC25A1,SLC25A10,SLC25A22,S…
NSP8	4	97	51	7.27	3.96	HECTD1,HERC1,PSMD2,UBA1	AATF,ACLY,ATE1,ATP1A1,ATP2A2,ATP5A1,ATP5B,CAPZA1,CAPZB,CCDC86,CCT4,CCT5,COPA,CORO1C,DDX10,DLD,DNAJA1,ENO1,EXOSC2,EXOSC3,EXOSC5,EXOSC8,FOCAD,GNB2L1,LARP7,LDHA,MCM3,MEPCE,MPHOSPH10,MRPS2,MRPS25,MRPS27,MRPS5,MYL12A,NARS2,NGDN,NOL10,PAICS,PPP1CB,PSMC2,PSMD1,PTPLAD1,SEPSECS,SMC2,SRP19,SRP54,SRP72,TMOD3,WDR6,WHSC1,YWHAQ
ORF9B	4	299	58	6.45	1.32	DLD,MARK2,MARK3,TOMM70	AP2A1,AP2M1,AP2S1,ARHGEF2,ARPC4,BAG5,BICC1,C19orf43,CALM1,CAMSAP2,CAPZA1,CEP170B,CHD8,CHMP2A,CLASP1,CLASP2,CLINT1,CORO1C,CSDE1,DCTPP1,DOCK6,DPH5,DTWD2,EPN1,EPN2,FLNC,FXR1,GTF2F2,HSPA1A,HSPA1L,HSPA8,IGF2R,LMO7,LSG1,LSM14A,MARC1,MARK1,MYL12A,MYL6,MYO6,NEMF,NTS,PEG10,PKN1,PLS3,PPP1CB,PPP1R12B,PSMA2,PTBP2,RBM33,RPS17,RPS20,SEC16A,SLC9A3R1,TCEAL4,TMOD3,VTI1B,XPO1
NSP9	1	70	23	4.17	1.41	SETD2	C1QBP,DCAF7,EIF4H,FBLN5,FBN1,FBN2,GTF2F2,HSPA4L,MAT2B,MIB1,MTHFD1,NEK9,NKRF,NUP214,NUP54,NUP62,NUP88,NUPL1,RFC3,SPG20,STAT6,TAX1BP1,ZNF503
NSP12	1	5	38	2.56	16.67	MYCBP2	AKAP8,ATP5B,BCKDK,CAPZB,CCT4,CCT6A,CCT8,CORO1C,CRTC3,DLD,DNAJA1,DOCK7,FH,GNAS,LARP4B,MCM3,MYO6,NKRF,PDZD11,PFKFB3,PLEKHA5,PPIL3,PRRC2B,PSMA4,RBM41,RIPK1,SBNO1,SLU7,SNRNP70,TCF12,TPM3,TYSND1,UBAP2,UBAP2L,USP54,WDR6,ZC3H7A,ZNF318
S	1	213	38	2.56	0.47	ZDHHC5	ACE2,ACE2,ACTB,ACTG1,ACTR3,ARPC4,BSG,CANX,CAPZA1,CAPZB,CCT6A,CD209,CD33,CEACAM5,CLEC10A,CORO1C,CTSL,DOCK7,DPP4,FURIN,GNB2L1,GOLGA7,HSPA5,KRT19,KRT8,LDHB,MYL6,MYO6,PLS3,RPS18,SFTPD,SIGLEC10,SIGLEC9,SNRNP70,TMOD3,TMPRSS11D,TMPRSS2,VIM
NSP7	1	59	48	2.04	1.67	NPEPPS	ACSL3,AGPS,ATP1A1,ATP2A2,ATP5A1,ATP5B,ATP6V1B1,BLVRB,CA12,COMT,CYB5B,CYB5R3,DCAKD,DNAJA1,DNAJC19,FAM162A,FOCAD,GNB1,GNG5,HS2ST1,LMAN2,MARC1,MOGS,NAT14,NDUFAF2,PTGES2,QSOX2,RAB10,RAB14,RAB18,RAB1A,RAB2A,RAB5C,RAB7A,RAB8A,RABGAP1L,RALA,RHOA,ROR1,SCARB1,SCCPDH,SLC25A3,TECR,TMEM33,TOR1AIP1,VIMP,XPO1,XPOT
NSP10	0	14	33	0	0		AASDHPPT,ACLY,AIFM1,AP2A2,AP2M1,ATP1A1,ATP5A1,C1QBP,CAPZB,CCT5,DDX39A,DNAJA1,DNAJC7,ERGIC1,FLNC,GALK1,GAPDH,GFER,GRPEL1,IMPDH2,KHSRP,MCM3,NKRF,PCBP2,PPP1CB,PTBP1,RBBP7,SLC25A3,TECR,TPM4,XPO1,YWHAQ,ZYX
NSP14	0	92	26	0	0		ACLY,ACTR3,ARPC4,ATP1A1,CAPZA2,CAPZB,CCT3,CCT5,CCT6A,CRKL,FASN,FLNC,GLA,IMPDH2,KHSRP,MTHFD1,MYL6,PCBP1,PCBP2,PEG10,PLS3,SERBP1,SIRT5,TCP1,UBA1,ZNF250
NSP15	0	15	60	0	0		ARF6,ARHGEF2,BCAS2,BOP1,CEP170B,DDX41,DIMT1,DKC1,DOCK6,EBNA1BP2,EXOSC2,EXOSC7,GNB2L1,GTF3C1,GTPBP4,HNRNPUL2,HP1BP3,KRI1,LUC7L2,LYAR,MOB4,MRPL15,MRTO4,MTDH,NKRF,NOP2,NUTF2,NVL,PAK1IP1,POLRMT,PRKRA,PRPF3,PRPF4B,PTBP1,PUF60,RBM34,RBM39,RFC1,RFC3,RNF41,RNMTL1,RPS10,RPS14,RPS17,RPS18,RPS5,RPSA,RSL1D1,SART3,SCAF4,SKIV2L2,SPIRE1,SRPK1,SRSF5,TBL3,TRMT1L,TSR1,U2AF1,XRN2,ZFC3H1
NSP16	0	104	3	0	0		ACTR3,MUC13,NEMF
NSP3	0	10	30	0	0		ACTR3,ATP1A1,ATP2A2,ATP5A1,ATP5B,CCT4,CCT5,CCT6A,COPA,DNAJA1,DOCK7,FBXO46,FMR1,GAPDH,GNB2L1,IL31RA,IMMT,MCM3,MYL12A,MYL6,MYO6,PFKFB3,PSMC2,PSMC5,PTPLAD1,RPS18,SMC4,TECR,UBA1,UBC
NSP5	0	177	8	0	0		DOCK7,GPX1,HDAC2,MYL12A,MYL6,MYO6,SERBP1,TRMT1

### Sheet: AP-MS interactions
bait	recovered	novel	not recovered	% recovered	% previously reported	genes recovered	genes not recovered
ORF8	50	393	64	43.86	11.29	ADAM9,ATP2A2,C5,CALU,CHPF2,CLU,CNNM3,CXCL5,EDEM3,EMC1,ERLEC1,ERO1B,ERP44,FGA,FGB,FKBP10,FKBP7,GGH,GNAS,HYOU1,IGFBP4,ITGA3,ITGB1,LTBP1,MAN2A1,MFGE8,NPC2,NPTX1,OS9,PCSK6,PDIA3,PLAU,PLD3,PLOD2,POFUT1,POGLUT2,POGLUT3,PROS1,SERPINE1,SIL1,SMOC1,ST8SIA4,TCTN3,TECR,TGFB1,TGFB2,TGFBI,TOR1A,TOR1B,UGGT2	ADAMTS1,ATAD3A,ATP1A1,ATP5A1,ATP5B,BAG6,CHPF,CISD3,CNTNAP3B,COL6A1,COPA,COPB1,COPG2,DDX20,DNAJA1,DNAJA2,DNMT1,EGFL7,EIF3A,EMD,FBXL12,FOXRED2,GDF15,GEMIN4,GTF3C1,HADHA,HS6ST2,IGFBP3,IL17RA,IMMT,INHBE,LOX,NEU1,NGLY1,NME3,NPEPPS,NTS,PLAT,PLEKHF2,POLR2B,PSMA7,PSMC2,PSMC5,PSMD1,PSMD13,PSMD2,PSMD6,PTPLAD1,PUSL1,PVR,SDF2,SEC16A,SEP15,SLC25A11,SLC25A12,SLC25A22,SLC25A3,SMC2,SND1,STC2,TM2D3,UBR5,XPO1,XPOT
ORF6	8	383	12	40	2.05	ATP1A1,ATP2A2,ATP5F1A,FAF2,MYCBP2,NUP98,RAE1,XPO1	ACLY,ATAD3A,ATAD3B,ATP5B,BCAS2,CEP170,DCTN2,DSP,EDC4,KIF5B,MRPS27,MTCH1
NSP6	31	785	52	37.35	3.8	ADPGK,ATG9A,ATP6AP1,CERS2,COTL1,CYB5A,DHCR24,EBP,EMC3,EMC4,EMC8,FSCN1,GPAA1,GPR89A,HACD2,HMGCR,LPCAT3,MT-ATP6,PIGU,PTDSS2,RABL3,RHBDD3,SLC33A1,SLC39A14,SURF4,TMEM159,VKORC1L1,VMP1,WFS1,YIF1B,YIPF4	ABCB8,APOB,ATP13A3,ATP5B,ATP5D,ATP5E,ATP5F1,ATP5H,ATP5L,BRI3BP,CANT1,CAV1,CAV2,CHPT1,COG1,COG2,COG7,COPG2,DERL3,DOLK,EFHD2,EMC10,EMC2,ENDOD1,EVA1C,FAM8A1,GCNT3,HLA-DMB,LRP12,MFSD3,MSMO1,MSN,NBR1,ND4,PDLIM1,PEX2,PIGS,RAB32,RMND1,SARM1,SCAMP4,SIGMAR1,SLC19A2,SLC35F6,SLC6A15,SLC7A6,TLCD1,TMEM41A,TTYH3,UBIAD1,UPK3B,ZW10
ORF7B	153	626	258	37.23	19.64	ABCB10,ACVR1B,ADCY9,ADGRG6,AMIGO2,ANO6,ATP1A1,ATP2A2,ATP6AP1,B2M,BCAP31,BET1,C5orf15,CA12,CCDC115,CD44,CKAP4,COPA,COPB2,CRIM1,CTDNEP1,CYP1B1,CYP2S1,DAD1,DAGLB,DCBLD2,DHRS7,ECE1,EPHA2,ERBB2,ERMP1,FAF2,FKBP8,GINM1,GJA1,GOLGA5,GORASP2,GOSR1,GOSR2,GPAT4,GPR39,GPR89A,HACD3,HLA-A,HMOX2,IGF2R,IL6ST,IMMT,ITGA6,ITM2C,LCLAT1,LEMD3,LGR4,LMAN1,LPCAT4,LRP10,LRRC8A,MET,MFSD10,MGST1,MPZL1,MYRF,NCEH1,NDC1,NDFIP1…	ABHD16A,ABHD5,ACP2,ACVR1,ADPGK,AGPAT3,AKR1B1,ALG11,ALG13,ALG14,ALG5,ALG6,ALG8,APOOL,AREG,ARFIP1,ATAD3A,ATP11C,ATP5A1,ATP5B,B3GALT6,B3GAT3,B4GALT7,B4GAT1,BCAM,BMPR1A,BNIP3L,BSCL2,C10orf54,C15orf61,C19orf70,C1QL1,C1orf159,C2orf43,CACNG6,CALML5,CALU,CANT1,CASC4,CD38,CD70,CD81,CD97,CD99,CELSR2,CHST14,CLDN1,CLDN12,CNTNAP3,COMT,COPB1,COPG2,CSGALNACT1,CTNNA1,CTNNA2,CUX1,CYBRD1,CYP4F8,DDR1,DEGS1,DIS3,DNA…
NSP4	13	780	45	22.41	1.64	ALG11,ARSL,ATP1A1,ATP2A2,CEMIP2,DNAJC11,FSCN1,HACD3,MTDH,NAT10,PLRG1,TBL3,TIMM29	BMPR1B,DDX24,DDX41,ENTPD6,GGH,HFE,HLA-C,HSPA5,IDE,LARP4B,LYAR,MKI67,MRPS22,MRTO4,NKRF,NOP56,NUP210,NVL,PIGT,PRPF3,PRPF4B,PTBP1,PUF60,PWP1,RBM28,RBM34,RBM39,RFC1,RFC2,RFC3,RNMTL1,RPS12,RPS5,SCAF4,SNRPA,SRBD1,TCTN3,TEX10,TIMM10,TIMM10B,TIMM9,TOP1,TRMT1L,YBX3,ZNF768
M	44	894	172	20.37	4.69	ANO6,ATG9A,ATL2,ATP13A3,ATP1A1,ATP1B1,ATP2A2,BAG2,C2CD2,COPA,COPB2,DNAJA1,DNAJC7,EMD,ERGIC2,FADS2,FAF2,GGCX,HACD3,HADHA,HSPA4,HSPA4L,IMMT,MACO1,METTL7B,ODR4,PSMC1,PSMD2,PSMD6,REEP5,RTN4,SLC16A4,SLC25A3,SLC37A4,SLC9A1,STARD3NL,STOM,TECR,TOR1AIP2,TTC27,TYW1,WDR72,YIF1A,YIF1B	AAR2,AASS,ABCC10,ACADM,ACADS,ACADSB,ACAT1,ACSF2,ADCK4,AK4,AKAP8L,ALDH1A2,ALDH5A1,ALG6,ARFGEF1,ARFGEF2,ATP12A,ATP2A3,ATP5A1,ATP5B,ATP6V0A2,ATP6V1A,ATP7B,ATP8B2,BAG6,BZW2,C14orf159,C2orf47,C5,C6orf120,CALU,CAV1,CAV2,CDK5RAP3,CLPB,COPB1,COPG2,COX2,CTSB,DDX20,DERL3,DNAJA2,DNAJA3,DNAJB2,DPM1,DRAM2,ECI1,ELF3,ENDOD1,ETFA,EXTL2,FAM8A1,FANCG,FANCI,FASTKD5,FPGS,GBF1,GEMIN4,GGH,GPR37,GUF1,GUSB,HARS2,HAUS6,H…
ORF3A	71	352	293	19.51	16.78	ADAM17,ADAM9,AKR1B1,AMIGO2,ANO6,ATP1A1,ATP2A2,ATP2B4,AXL,BMPR2,CA12,CD44,CEMIP2,CLCC1,CLCN7,COPA,CPD,CYB5A,DCBLD2,ECE1,EPHA2,FSCN1,FURIN,HACD3,HLA-A,IGF2R,IMMT,LRBA,LRIG3,LRP8,MET,MGRN1,MPZL1,MRC2,MYRF,NCEH1,NEDD1,NEO1,NETO2,OSMR,PCDH9,PTGR1,PTPRJ,RAB13,RAB14,RAB1A,RAB21,RAB2A,RAB34,RAB7A,RAB8A,RHBDF2,RNF149,ROR1,SCARB1,SEMA4C,SLC12A4,SLC12A6,SLC12A7,SLC4A2,SNX17,SPINT2,STEAP3,STXBP3,TBL2,TECR,TM…	ACO1,ACVR1,ACVR1B,ACVR2A,ADCY6,ADCY9,ADIPOR1,AHCYL1,AKR1A1,AKR7A2,ALG5,ANXA5,ANXA6,ARL6IP6,ATP11C,ATP5A1,ATP6AP1,ATP6V1B1,ATP8B1,B2M,BAG5,BAG6,BAMBI,BCAM,BLVRA,BMPR1A,BMPR1B,BROX,C16orf45,C5orf15,CALU,CAP1,CBR1,CCDC115,CD38,CD97,CD99,CD99L2,CDH16,CDH17,CLDN12,CLIP1,CLU,CMIP,CNDP2,CNNM3,COTL1,CRIM1,CSDE1,DAK,DDR1,DDT,DLG1,DLGAP4,DNAJA1,DNAJA2,DNAJC10,DSC3,DTNB,DTYMK,EEA1,EEF1A2,EFHD2,EIF2A,EPCAM,E…
N	5	85	22	18.52	5.56	CAVIN1,CAVIN2,G3BP1,G3BP2,UPF1	ANGPT4,CSNK2A2,CSNK2B,DDX21,DLD,FAM98A,HNRNPA0,HSPA1A,HSPA9,LARP1,MOV10,MYO6,PABPC1,PABPC4,PCNP,RBM28,RBMX,RPL36,RRP9,SNIP1,SNRNP70,SSBP1
ORF7A	18	654	82	18	2.68	ARFGEF1,ATP13A1,ATP1A1,ATP2A2,COG2,COG3,COPA,COPB2,COPG2,EMD,FAF2,HACD3,HADHA,HSPA4,PSMC1,PSMD1,RANBP6,TECR	AGMAT,ATM,ATP5B,ATR,BAG2,BAG6,BTAF1,CALU,COG1,COG7,COPB1,DDX20,DNAJA2,DNAJA3,DNAJC10,DNAJC7,DOCK5,DYNC2H1,ELMO2,FAM20B,FANCD2,FANCI,FASTKD1,GEMIN4,HEATR3,IMMT,INTS1,INTS12,INTS2,INTS4,INTS5,INTS8,IPO11,L2HGDH,LTN1,MDN1,NCAPD3,NCAPG2,NDUFA12,NF1,NLRX1,NPEPPS,NUBPL,NUP188,NUP93,OAT,PC,PDS5A,PFKP,POLR2B,PPP2R1A,PPP6R3,PSAT1,PSMC2,PSMC5,PSMD13,PSMD2,PSMD6,PSMD7,QPCTL,RIF1,RNF213,SCAI,SEC16A,SLC25A1,S…
E	4	451	21	16	0.88	ATP1A1,ATP2A2,EMD,HACD3	AKAP8L,AP3B1,ATP6V1B1,BRD2,BRD4,CAAP1,CS,CWC27,GLTSCR2,MDH1,PPP6R3,PRPF40A,RBM5,RPL39,SLC25A12,SLC25A3,SLC44A2,STIP1,TAF4,TTF1,ZC3H18
ORF9B	4	299	21	16	1.32	DLD,MARK2,MARK3,TOMM70	ARPC4,BAG5,CALM1,CAPZA1,CHMP2A,CORO1C,CSDE1,DCTPP1,DPH5,FLNC,HSPA1A,MARC1,MARK1,MYL12A,MYL6,MYO6,PLS3,PPP1CB,PTBP2,SLC9A3R1,TMOD3
NSP2	3	16	22	12	15.79	ATP2A2,FKBP15,RAP1GDS1	ATP1A1,DIMT1,EIF4E2,FAF2,GIGYF2,GTPBP4,HNRNPUL1,HSPA4,HSPA4L,KIAA1033,MRPS22,NAT10,POLRMT,POR,PTBP1,RFC1,RPS10,RPS5,RPSA,RSL1D1,SLC25A1,SLC27A2
NSP13	8	197	59	11.94	3.9	AKAP9,ALDOA,CDK5RAP2,CEP135,ERC1,GAPDH,NAT10,PCNT	ACTR3,AES,C1orf50,CAPZA1,CAPZB,CCT3,CCT4,CCT5,CCT6A,CENPF,CEP112,CEP250,CEP350,CEP68,CIT,CLIP4,CNTRL,DOCK7,FGFR1OP,FYCO1,GCC1,GCC2,GNAS,GNB2L1,GOLGA2,GOLGA3,GOLGB1,GORASP1,GRIPAP1,HOOK1,HSBP1,JAKMIP1,LDHA,MIPOL1,MYL12A,MYO6,NIN,NINL,NKRF,PDE4DIP,PFKFB3,PPM1B,PPP1CB,PRKACA,PRKAR2A,PRKAR2B,PSMA4,PTBP1,RDX,RNF8,RPS18,SERBP1,SNRNP70,TBK1,TBKBP1,TLE1,TLE3,USP13,WDR6
NSP1	1	9	11	8.33	10	POLA1	COLGALT1,EIF3B,EIF3E,PISD,PKP2,POLA2,PRIM1,PRIM2,RPSA,TIMELESS,ZNF148
ORF14	7	315	78	8.24	2.17	ABCC1,ATP2A2,DDX23,DPY19L1,PIGO,TMEM33,UBXN8	ACAD9,ACTR3,AKAP8L,ALG8,ANXA2,ATAD3A,ATP1A1,BAG6,BCS1L,CCT3,CCT5,CCT6A,CCT7,CDK1,COPA,COPB1,COPB2,COPG2,DDX20,DOCK7,ECSIT,EMD,ERMP1,F2RL1,FAM134C,FAR2,GALK1,GAPDH,GHITM,GNB2L1,GPAA1,HADHA,HAUS6,IMMT,LBR,MCM3,MTHFD1,MYO6,NDFIP2,NDUFAF1,NDUFB9,NLRX1,PARP1,PCBP1,PCNA,PIGS,POLR2B,PPP2R1A,PPP6R3,PSMD11,PTPLAD1,QPCTL,RBBP7,RCN2,RPS18,RPS27,RPS5,RUVBL1,SCAP,SLC25A1,SLC25A10,SLC25A22,SLC30A6,SMC2,SMC4,ST…
NSP8	4	97	51	7.27	3.96	HECTD1,HERC1,PSMD2,UBA1	AATF,ACLY,ATE1,ATP1A1,ATP2A2,ATP5A1,ATP5B,CAPZA1,CAPZB,CCDC86,CCT4,CCT5,COPA,CORO1C,DDX10,DLD,DNAJA1,ENO1,EXOSC2,EXOSC3,EXOSC5,EXOSC8,FOCAD,GNB2L1,LARP7,LDHA,MCM3,MEPCE,MPHOSPH10,MRPS2,MRPS25,MRPS27,MRPS5,MYL12A,NARS2,NGDN,NOL10,PAICS,PPP1CB,PSMC2,PSMD1,PTPLAD1,SEPSECS,SMC2,SRP19,SRP54,SRP72,TMOD3,WDR6,WHSC1,YWHAQ
S	1	213	16	5.88	0.47	ZDHHC5	ACTR3,ARPC4,CAPZA1,CAPZB,CCT6A,CORO1C,DOCK7,GNB2L1,GOLGA7,LDHB,MYL6,MYO6,PLS3,RPS18,SNRNP70,TMOD3
NSP9	1	70	23	4.17	1.41	SETD2	C1QBP,DCAF7,EIF4H,FBLN5,FBN1,FBN2,GTF2F2,HSPA4L,MAT2B,MIB1,MTHFD1,NEK9,NKRF,NUP214,NUP54,NUP62,NUP88,NUPL1,RFC3,SPG20,STAT6,TAX1BP1,ZNF503
NSP12	1	5	38	2.56	16.67	MYCBP2	AKAP8,ATP5B,BCKDK,CAPZB,CCT4,CCT6A,CCT8,CORO1C,CRTC3,DLD,DNAJA1,DOCK7,FH,GNAS,LARP4B,MCM3,MYO6,NKRF,PDZD11,PFKFB3,PLEKHA5,PPIL3,PRRC2B,PSMA4,RBM41,RIPK1,SBNO1,SLU7,SNRNP70,TCF12,TPM3,TYSND1,UBAP2,UBAP2L,USP54,WDR6,ZC3H7A,ZNF318
NSP7	1	59	48	2.04	1.67	NPEPPS	ACSL3,AGPS,ATP1A1,ATP2A2,ATP5A1,ATP5B,ATP6V1B1,BLVRB,CA12,COMT,CYB5B,CYB5R3,DCAKD,DNAJA1,DNAJC19,FAM162A,FOCAD,GNB1,GNG5,HS2ST1,LMAN2,MARC1,MOGS,NAT14,NDUFAF2,PTGES2,QSOX2,RAB10,RAB14,RAB18,RAB1A,RAB2A,RAB5C,RAB7A,RAB8A,RABGAP1L,RALA,RHOA,ROR1,SCARB1,SCCPDH,SLC25A3,TECR,TMEM33,TOR1AIP1,VIMP,XPO1,XPOT
NSP10	0	14	33	0	0		AASDHPPT,ACLY,AIFM1,AP2A2,AP2M1,ATP1A1,ATP5A1,C1QBP,CAPZB,CCT5,DDX39A,DNAJA1,DNAJC7,ERGIC1,FLNC,GALK1,GAPDH,GFER,GRPEL1,IMPDH2,KHSRP,MCM3,NKRF,PCBP2,PPP1CB,PTBP1,RBBP7,SLC25A3,TECR,TPM4,XPO1,YWHAQ,ZYX
NSP14	0	92	26	0	0		ACLY,ACTR3,ARPC4,ATP1A1,CAPZA2,CAPZB,CCT3,CCT5,CCT6A,CRKL,FASN,FLNC,GLA,IMPDH2,KHSRP,MTHFD1,MYL6,PCBP1,PCBP2,PEG10,PLS3,SERBP1,SIRT5,TCP1,UBA1,ZNF250
NSP15	0	15	60	0	0		ARF6,ARHGEF2,BCAS2,BOP1,CEP170B,DDX41,DIMT1,DKC1,DOCK6,EBNA1BP2,EXOSC2,EXOSC7,GNB2L1,GTF3C1,GTPBP4,HNRNPUL2,HP1BP3,KRI1,LUC7L2,LYAR,MOB4,MRPL15,MRTO4,MTDH,NKRF,NOP2,NUTF2,NVL,PAK1IP1,POLRMT,PRKRA,PRPF3,PRPF4B,PTBP1,PUF60,RBM34,RBM39,RFC1,RFC3,RNF41,RNMTL1,RPS10,RPS14,RPS17,RPS18,RPS5,RPSA,RSL1D1,SART3,SCAF4,SKIV2L2,SPIRE1,SRPK1,SRSF5,TBL3,TRMT1L,TSR1,U2AF1,XRN2,ZFC3H1
NSP16	0	104	3	0	0		ACTR3,MUC13,NEMF
NSP3	0	10	29	0	0		ACTR3,ATP1A1,ATP2A2,ATP5A1,ATP5B,CCT4,CCT5,CCT6A,COPA,DNAJA1,DOCK7,FBXO46,FMR1,GAPDH,GNB2L1,IL31RA,IMMT,MCM3,MYL12A,MYL6,MYO6,PFKFB3,PSMC2,PSMC5,PTPLAD1,RPS18,SMC4,TECR,UBA1
NSP5	0	177	8	0	0		DOCK7,GPX1,HDAC2,MYL12A,MYL6,MYO6,SERBP1,TRMT1
ORF3B	0	287	1	0	0		STOML2
