## Supplementary Table 4 for "A SARS-CoV-2 – host proximity interactome"

### Sheet: legend
Supplementary Table 4: Top 25 preys for each bait.
Viral baits were merged from N- and C-terminal tags.
If a prey was detected with both the N- and C-terminal version of a bait, the record with the best BFDR was kept or the best AvgSpec if the BFDR was equivalent.
The top 25 preys were determined from the control-subtracted and length-adjusted spectral count (CLSC).
columns
Bait: the bait name
Prey: official gene symbol
ctrlSubtracted: the average spectral count in controls subtracted from the average spectral counts column. Negative values are set to 0
CLSC: the control-subtracted and length-adjusted spectral count. The CLSC was calculated by taking the control subtracted spectral count for a prey and multiplying by the median prey sequence length (within each bait), divided by the sequence length of the prey in question.
PreySequenceLength: amino acid length of the prey
isKnownCoronavirus: whether the prey has been previously reported for a coronavirus (SARS-CoV1, SARS-CoV-2, MERS)
isKnownSarsCov2: whether the prey has been previously reported for SARS-CoV-2

### Sheet: top 25 preys
Bait	Prey	ctrlSubtracted	CLSC	PreySequenceLength	isKnownCoronavirus	isKnownSarsCov2
E	UBA52	109.75	471.58	128	False	False
E	HSPA8	159.5	135.8	646	False	False
E	CISD2	24.58	100.14	135	False	False
E	SEC22B	37.17	95.09	215	False	False
E	STIM1	117.92	94.68	685	False	False
E	ITGB1	116.42	80.24	798	False	False
E	HSPA1A	91	78.08	641	False	False
E	AUP1	53.5	71.77	410	False	False
E	ACOT2	60	68.32	483	False	False
E	EMD	30.92	66.95	254	True	True
E	HSPD1	68	65.27	573	False	False
E	CYP51A1	60	64.83	509	False	False
E	SRPRA	68.67	61.92	610	False	False
E	CYB5A	11	61.73	98	False	False
E	VAPB	26.08	59.03	243	False	False
E	VRK2	53.58	58.01	508	False	False
E	SLC25A4	30.33	55.98	298	False	False
E	DHRS7	34.5	55.97	339	False	False
E	ANKLE2	95.08	55.75	938	False	False
E	RPS27L	8.5	55.65	84	False	False
E	LEMD3	89	53.79	910	False	False
E	GOPC	43.33	52.49	454	False	False
E	RPS3	22.33	50.54	243	False	False
E	VAPA	22.5	49.7	249	False	False
E	NDC1	56.92	49.38	634	False	False
M	RPS27A	120.33	411.9	156	False	False
M	PKM	329	330.86	531	False	False
M	SLC25A6	115.08	206.22	298	False	False
M	GAPDH	127.67	203.51	335	False	False
M	RPL3	152.5	202.07	403	False	False
M	HSPA8	230.5	190.54	646	False	False
M	SLC25A5	104.75	187.71	298	False	False
M	SLC25A4	100.33	179.79	298	False	False
M	RPS27	24.25	154.16	84	False	False
M	HSPA1A	176.5	147.04	641	False	False
M	RPL5	81.17	145.94	297	False	False
M	RAN	50.83	125.66	216	False	False
M	RPS3	56.83	124.89	243	False	False
M	RPS11	36.33	122.79	158	False	False
M	RPS27L	19	120.79	84	False	False
M	CISD2	30.08	118.98	135	False	False
M	RPL6	63.92	118.52	288	False	False
M	SEC22B	46.17	114.67	215	False	False
M	EMD	53.42	112.31	254	True	True
M	SRPRA	115.67	101.26	610	False	False
M	SLC25A3	65.75	97.26	361	True	True
M	AUP1	73.5	95.73	410	False	False
M	PFN1	25	95.36	140	False	False
M	ALDH1A1	87.83	93.62	501	False	False
M	LDHA	62.42	92.33	361	False	False
N	G3BP1	90.42	132.72	466	True	True
N	UPF1	149.67	91.57	1118	True	True
N	STAU2	66.67	80	570	False	False
N	GRSF1	35.67	76.72	318	False	False
N	ZCCHC3	34.83	59.12	403	False	False
N	USP10	56.08	48.07	798	False	False
N	FAM120A	71.92	44	1118	False	False
N	CAVIN1	23.42	41.08	390	True	True
N	GSK3B	20	32.57	420	True	False
N	SPATS2L	25.33	31.05	558	False	False
N	YTHDF3	26.5	30.98	585	False	False
N	IGF2BP1	25.75	30.53	577	False	False
N	FXR1	27.08	29.83	621	False	False
N	CELF1	19.83	27.91	486	False	False
N	G3BP2	18.5	26.25	482	True	True
N	GSK3A	18	25.49	483	True	False
N	DHX57	47.67	23.53	1386	False	False
N	YTHDF1	19	23.25	559	False	False
N	PTBP3	16.58	21.64	524	False	False
N	LSG1	20.58	21.39	658	False	False
N	PRKRA	9.25	20.95	302	True	False
N	IGF2BP3	16.5	19.49	579	False	False
N	RPL7A	7.5	19.29	266	False	False
N	SPATS2	14.58	18.3	545	False	False
N	PRRC2A	52.5	16.65	2157	False	False
NSP1	EIF3G	95.17	189.15	320	False	False
NSP1	EIF3A	266.08	122.45	1382	False	False
NSP1	PRSS1	27.17	69.96	247	False	False
NSP1	RPS10	7	26.98	165	False	False
NSP1	RPS20	4	21.38	119	False	False
NSP1	PRRC2B	51.75	14.77	2229	False	False
NSP1	RPS12	3	14.45	132	False	False
NSP1	POLA1	21.67	9.43	1462	True	True
NSP1	SRSF6	3.33	6.16	344	False	False
NSP1	KPRP	3.5	3.84	579	False	False
NSP10	PHGDH	13.5	17.98	533	False	False
NSP10	ARID1A	26.42	8.21	2285	False	False
NSP10	CLPX	6.67	7.48	633	False	False
NSP10	MBOAT7	3.83	6.82	399	False	False
NSP10	PPHLN1	3	4.91	434	False	False
NSP10	ARID2	12.67	4.9	1835	False	False
NSP10	ASRGL1	2	4.61	308	False	False
NSP10	ARID1B	10	3.18	2236	False	False
NSP10	IPO11	4.33	3.03	1015	False	False
NSP10	SAP130	4.17	2.73	1083	False	False
NSP10	IRF2BPL	3	2.68	796	False	False
NSP10	CLASRP	2.5	2.63	674	False	False
NSP10	ATRX	5.17	1.47	2492	False	False
NSP10	FNIP1	2	1.25	1138	False	False
NSP12	AKR1C1	7.5	15.05	323	False	False
NSP12	DMXL1	60	12.84	3027	False	False
NSP12	RPL18A	2.5	9.2	176	False	False
NSP12	TTC4	3	5.02	387	False	False
NSP12	DHCR7	2	2.73	475	False	False
NSP12	MYCBP2	10	1.39	4678	True	True
NSP13	RAN	36.83	116.63	216	False	False
NSP13	GAPDH	54.17	110.6	335	True	True
NSP13	RPL3	64.5	109.47	403	False	False
NSP13	RPS27	13.25	107.89	84	False	False
NSP13	RPS27L	12	97.71	84	False	False
NSP13	RPL15	28	93.88	204	False	False
NSP13	RPL6	37.42	88.87	288	False	False
NSP13	RPL28	16.83	84.03	137	False	False
NSP13	SLC25A4	34.83	79.95	298	False	False
NSP13	COTL1	14.08	67.82	142	False	False
NSP13	RPS3	20.33	57.23	243	False	False
NSP13	RPL13A	11.83	56.98	142	False	False
NSP13	RPS11	12.33	53.38	158	False	False
NSP13	RPL27	10.42	52.41	136	False	False
NSP13	RPL36AL	8	51.62	106	False	False
NSP13	RPL26	10.92	51.51	145	False	False
NSP13	RAB1A	15.33	51.15	205	False	False
NSP13	RPL21	11.5	49.16	160	False	False
NSP13	RAB35	14	47.64	201	False	False
NSP13	RAB1B	14	47.64	201	False	False
NSP13	PTGR1	22.83	47.46	329	False	False
NSP13	SNRPD1	8	45.98	119	False	False
NSP13	RPL7	15.25	42.06	248	False	False
NSP13	ERC1	64.5	40.55	1088	True	True
NSP13	RPS9	11.33	39.95	194	False	False
NSP14	RPL3	61.5	93.24	403	False	False
NSP14	RPS27	12.75	92.74	84	False	False
NSP14	SLC25A4	32.33	66.29	298	False	False
NSP14	RPS3	19.33	48.6	243	False	False
NSP14	RPL26	11.42	48.12	145	False	False
NSP14	RAB35	13	39.52	201	False	False
NSP14	RAB1A	12.83	38.24	205	False	False
NSP14	RPL18A	10.5	36.45	176	False	False
NSP14	RAB8A	12	35.42	207	False	False
NSP14	SNRPD1	5.5	28.24	119	False	False
NSP14	HACD3	15.75	26.58	362	False	False
NSP14	FSCN1	21.08	26.13	493	False	False
NSP14	RAB13	8.5	25.58	203	False	False
NSP14	DDX21	30.5	23.8	783	False	False
NSP14	RPL36AL	4	23.06	106	False	False
NSP14	TMEM33	9	22.26	247	False	False
NSP14	ARF4	6.5	22.06	180	False	False
NSP14	RPS9	6.83	21.51	194	False	False
NSP14	RPL30	4	21.25	115	False	False
NSP14	MBOAT7	13.83	21.18	399	False	False
NSP14	PAFAH1B1	14.17	21.12	410	False	False
NSP14	RPL7	8.25	20.33	248	False	False
NSP14	RPN2	20.42	20.29	615	False	False
NSP14	TRAM1	12	19.6	374	False	False
NSP14	RPL27A	4.67	19.28	148	False	False
NSP15	CACYBP	48.67	184.68	185	False	False
NSP15	FLII	77.92	43.48	1258	False	False
NSP15	SNRPD1	4.5	26.55	119	False	False
NSP15	PNPT1	23.33	20.92	783	False	False
NSP15	TRAF3IP2	14.5	18.05	564	False	False
NSP15	COX5B	2	10.88	129	False	False
NSP15	PSMB4	3	7.98	264	False	False
NSP15	MBOAT7	3.33	5.86	399	False	False
NSP15	DBT	4	5.83	482	False	False
NSP15	HPGD	2	5.28	266	False	False
NSP15	PPHLN1	2.5	4.04	434	False	False
NSP15	CAPN7	4.5	3.89	813	False	False
NSP15	CHD1	7	2.87	1710	False	False
NSP15	ATRX	6.17	1.74	2492	False	False
NSP15	SACS	4	0.61	4579	False	False
NSP16	LAP3	56	78.34	519	False	False
NSP16	TRAP1	60.92	67.94	651	False	False
NSP16	ACOT2	45	67.64	483	False	False
NSP16	DHX8	96	57.13	1220	False	False
NSP16	GRSF1	18.67	42.62	318	False	False
NSP16	KLC2	27.75	36.97	545	False	False
NSP16	NDUFS1	33.08	35.84	670	False	False
NSP16	PNPT1	35.83	33.22	783	False	False
NSP16	ERC1	41	27.36	1088	False	False
NSP16	SNX7	16.83	27.09	451	False	False
NSP16	NDUFA10	12.42	25.4	355	False	False
NSP16	MEIOC	32.75	24.98	952	False	False
NSP16	CLPX	19.67	22.56	633	False	False
NSP16	COX5B	4	22.51	129	False	False
NSP16	SPICE1	26.33	22.36	855	False	False
NSP16	TTC4	11	20.64	387	False	False
NSP16	PHLDB2	34.67	20.35	1237	False	False
NSP16	APC	78.42	20.03	2843	False	False
NSP16	DLD	13.75	19.61	509	False	False
NSP16	ETFA	8.92	19.45	333	False	False
NSP16	ANGEL1	17.5	18.96	670	False	False
NSP16	PFDN5	4	18.86	154	False	False
NSP16	PRORP	14.08	18.03	567	False	False
NSP16	TXNL1	7	17.58	289	False	False
NSP16	NDUFV2	6	17.49	249	False	False
NSP2	COTL1	9.08	43.8	142	False	False
NSP2	ARHGAP1	19.42	30.3	439	False	False
NSP2	FKBP15	52.33	29.41	1219	True	True
NSP2	RPL14	6.17	19.66	215	False	False
NSP2	RPL7A	7	18.03	266	False	False
NSP2	SPATS2L	9.33	11.45	558	False	False
NSP2	RPL29	2.5	10.77	159	False	False
NSP2	SNX12	2	8.46	162	False	False
NSP2	RAP1GDS1	6.5	7.32	608	True	True
NSP2	PPP1CC	3	6.1	337	False	False
NSP2	ASRGL1	2.5	5.56	308	False	False
NSP2	SLC1A5	3.5	4.43	541	False	False
NSP2	PAIP1	3	4.29	479	False	False
NSP2	DNAJB14	2	3.61	379	False	False
NSP2	ATP2A2	5.17	3.55	997	True	True
NSP2	AKT1	2	2.85	480	False	False
NSP2	PHACTR2	2.5	2.66	645	False	False
NSP2	NARS1	2	2.5	548	False	False
NSP2	TOGARAM1	4.25	1.69	1720	False	False
NSP3	MCCC1	535.83	385.8	725	False	False
NSP3	PRSS1	23.17	48.97	247	False	False
NSP3	FXR1	41.58	34.95	621	False	False
NSP3	FXR2	26.58	20.62	673	False	False
NSP3	RPL30	2	9.08	115	False	False
NSP3	RPL21	2.5	8.16	160	False	False
NSP3	H1-5	3.33	7.69	226	False	False
NSP3	SRSF6	3.33	5.05	344	False	False
NSP3	ARPC1B	3.33	4.67	372	False	False
NSP3	STT3A	2	1.48	705	False	False
NSP4	UBA52	84.25	349.51	128	False	False
NSP4	TMPO	224.08	171.45	694	False	False
NSP4	CISD2	35.58	139.95	135	False	False
NSP4	EMD	65.42	136.76	254	False	False
NSP4	HSPA8	149.5	122.89	646	False	False
NSP4	RPS27	19.25	121.69	84	False	False
NSP4	RPL3	91.5	120.56	403	False	False
NSP4	SEC22B	48.67	120.2	215	False	False
NSP4	TACC1	88.75	119.31	395	False	False
NSP4	ITGB1	171.92	114.4	798	False	False
NSP4	STIM1	138.92	107.69	685	False	False
NSP4	SRPRA	122.17	106.35	610	False	False
NSP4	AUP1	77.5	100.37	410	False	False
NSP4	LEMD3	171	99.78	910	False	False
NSP4	GAPDH	62.67	99.34	335	False	False
NSP4	MTDH	104.42	95.27	582	True	True
NSP4	SLC25A3	64.25	94.51	361	False	False
NSP4	BET1	20.5	92.25	118	False	False
NSP4	RAN	37.33	91.77	216	False	False
NSP4	RPS27L	14.5	91.66	84	False	False
NSP4	ANKLE2	161.08	91.19	938	False	False
NSP4	RPL6	48.92	90.2	288	False	False
NSP4	RPS3	40.83	89.22	243	False	False
NSP4	HSPA1A	105.5	87.4	641	False	False
NSP4	BCAP31	40.08	86.51	246	False	False
NSP5	RPS27L	12.5	100	84	False	False
NSP5	RPL6	41.92	97.81	288	False	False
NSP5	RPS27	11.75	94	84	False	False
NSP5	RPL28	18.33	89.91	137	False	False
NSP5	RPL13A	17.33	82.01	142	False	False
NSP5	RPL15	24.5	80.71	204	False	False
NSP5	SLC25A3	35.25	65.62	361	False	False
NSP5	RPS3	21.83	60.37	243	False	False
NSP5	RPS11	11.83	50.31	158	False	False
NSP5	RPL21	11.5	48.3	160	False	False
NSP5	RPL36AL	7.5	47.55	106	False	False
NSP5	RAB35	14	46.81	201	False	False
NSP5	RPL26	9.92	45.97	145	False	False
NSP5	RPL7	16.25	44.03	248	False	False
NSP5	RAB1A	13.33	43.7	205	False	False
NSP5	RPL27	8.42	41.6	136	False	False
NSP5	HACD3	21.75	40.38	362	False	False
NSP5	RAB1B	12	40.12	201	False	False
NSP5	SNRPD1	7	39.53	119	False	False
NSP5	COTL1	8.08	38.24	142	False	False
NSP5	RPL7A	15	37.89	266	False	False
NSP5	RPL27A	8.17	37.1	148	False	False
NSP5	RPL35A	6	36.65	110	False	False
NSP5	RPS9	10.33	35.78	194	False	False
NSP5	FSCN1	26.08	35.55	493	False	False
NSP6	PKM	221.5	218.58	531	False	False
NSP6	RPL3	116.5	151.48	403	False	False
NSP6	RAN	62.33	151.21	216	False	False
NSP6	CISD2	36.08	140.04	135	False	False
NSP6	ARF1	48.17	139.45	181	False	False
NSP6	GAPDH	76.17	119.14	335	False	False
NSP6	TMPO	154.58	116.71	694	False	False
NSP6	STIM1	148.92	113.92	685	False	False
NSP6	SEC22B	46.17	112.53	215	False	False
NSP6	SRPRA	127.67	109.67	610	False	False
NSP6	RPL6	57.92	105.38	288	False	False
NSP6	CYP51A1	101	103.98	509	False	False
NSP6	ITGB1	152.42	100.09	798	False	False
NSP6	RPS27L	16	99.81	84	False	False
NSP6	AUP1	78	99.69	410	False	False
NSP6	EEF1A1	84.67	96.03	462	False	False
NSP6	RPS27	15.25	95.13	84	False	False
NSP6	ATP2A2	179.67	94.43	997	False	False
NSP6	SLC25A4	51.33	90.26	298	False	False
NSP6	EMC7	41.5	89.86	242	False	False
NSP6	LDHB	56.42	88.52	334	False	False
NSP6	LEMD3	153.5	88.39	910	False	False
NSP6	LDHA	58.92	85.52	361	False	False
NSP6	EMD	39.92	82.35	254	False	False
NSP6	RPS3	37.83	81.58	243	False	False
NSP7	AVEN	24.92	52.21	362	False	False
NSP7	TXNL1	15.5	40.68	289	False	False
NSP7	HJURP	27.75	28.14	748	False	False
NSP7	CAMSAP1	54.08	25.61	1602	False	False
NSP7	LAS1L	23.33	24.68	717	False	False
NSP7	CDK13	44.75	23.38	1452	False	False
NSP7	TASOR	46.58	23.37	1512	False	False
NSP7	CCDC138	19.58	22.33	665	False	False
NSP7	CCP110	28.25	21.17	1012	False	False
NSP7	ANAPC7	13.5	19.07	537	False	False
NSP7	SLC9A3R1	8.92	18.9	358	False	False
NSP7	PTPN1	10.25	17.87	435	False	False
NSP7	NRIP1	26.17	17.14	1158	False	False
NSP7	GNAS	8.33	16.04	394	False	False
NSP7	TTC37	30.5	14.79	1564	False	False
NSP7	MCM7	13.17	13.89	719	False	False
NSP7	CDK9	5.5	11.21	372	False	False
NSP7	RUNDC1	8	9.9	613	False	False
NSP7	ZNF460	6.5	8.77	562	False	False
NSP7	ZFP1	4.5	8.39	407	False	False
NSP7	JAK1	12.17	8	1154	False	False
NSP7	PPM1B	3.83	7.64	380	False	False
NSP7	VPS54	9.5	7.47	965	False	False
NSP7	TTC7A	8	7.07	858	False	False
NSP7	TTC27	7.5	6.75	843	False	False
NSP8	POLR3A	81	42.95	1390	False	False
NSP8	MCM4	43.42	37.08	863	False	False
NSP8	COPB1	44.5	34.41	953	False	False
NSP8	DDB1	52.5	33.94	1140	False	False
NSP8	DDRGK1	13.17	30.91	314	False	False
NSP8	RBBP7	15.83	24.88	469	False	False
NSP8	MGA	97.42	23.43	3065	False	False
NSP8	GNAS	12.33	23.06	394	False	False
NSP8	APPL2	19.42	23.05	621	False	False
NSP8	GBE1	20.25	21.26	702	False	False
NSP8	SMC1A	35.5	21.22	1233	False	False
NSP8	MTR	35.25	20.54	1265	False	False
NSP8	PSMC4	11.5	20.28	418	False	False
NSP8	PSMC1	12	20.1	440	False	False
NSP8	AKAP10	17.17	19.12	662	False	False
NSP8	HECTD1	67	18.92	2610	True	True
NSP8	BRCA2	85.92	18.53	3418	False	False
NSP8	PHB	6.83	18.51	272	False	False
NSP8	ALDH3A2	12.17	18.49	485	False	False
NSP8	PTGES3	4	18.43	160	False	False
NSP8	MCM7	17.17	17.6	719	False	False
NSP8	EFTUD2	22.33	17.56	937	False	False
NSP8	SMC4	30.67	17.55	1288	False	False
NSP8	CPNE1	12.17	16.73	536	False	False
NSP8	RBBP4	9	15.64	424	False	False
NSP9	LSM14B	24.83	46.79	385	False	False
NSP9	FXR1	34.58	40.4	621	False	False
NSP9	FXR2	34.08	36.74	673	False	False
NSP9	CAMSAP1	74.08	33.55	1602	False	False
NSP9	BCKDHA	20	32.61	445	False	False
NSP9	GMEB2	20.67	28.29	530	False	False
NSP9	GRSF1	11.67	26.62	318	False	False
NSP9	LSM14A	16.5	25.85	463	False	False
NSP9	RBBP4	13	22.24	424	False	False
NSP9	KNL1	70.17	21.98	2316	False	False
NSP9	RAPGEF6	46.92	21.16	1609	False	False
NSP9	SLC4A7	31.75	20.37	1131	False	False
NSP9	EMSY	33.92	18.61	1322	False	False
NSP9	ATP6V1F	3.5	17.27	147	False	False
NSP9	EIF4ENIF1	21.25	15.65	985	False	False
NSP9	SPA17	3	14.41	151	False	False
NSP9	NDUFS1	12.58	13.62	670	False	False
NSP9	P4HB	9.5	13.57	508	False	False
NSP9	YTHDF1	9.5	12.33	559	False	False
NSP9	SETD2	43.5	12.31	2564	True	True
NSP9	FMR1	10	11.87	611	False	False
NSP9	PSMC1	7	11.54	440	False	False
NSP9	LARP4B	10.67	10.49	738	False	False
NSP9	CLPX	8.67	9.94	633	False	False
NSP9	TOB1	4	8.41	345	False	False
ORF14	CISD2	21.08	102.9	135	False	False
ORF14	NPM1	45.67	102.37	294	False	False
ORF14	MKI67	350.25	79.7	2896	False	False
ORF14	KNOP1	52.75	75.9	458	False	False
ORF14	BCAP31	25.58	68.53	246	False	False
ORF14	UTP14A	65.25	55.77	771	False	False
ORF14	LEMD3	77	55.76	910	False	False
ORF14	ITGB1	63.42	52.37	798	False	False
ORF14	H2BC17	9.5	49.69	126	False	False
ORF14	RPS3	15.83	42.93	243	False	False
ORF14	RSL1D1	31.83	42.81	490	False	False
ORF14	ANKLE2	58.58	41.16	938	False	False
ORF14	CYB5A	6	40.35	98	False	False
ORF14	HNRNPA3	22.92	39.96	378	False	False
ORF14	RRBP1	55.58	37.49	977	False	False
ORF14	INCENP	50.92	36.55	918	False	False
ORF14	STBD1	19.33	35.58	358	False	False
ORF14	DDX18	36.08	35.49	670	False	False
ORF14	BUD13	32.5	34.6	619	False	False
ORF14	FTSJ3	40.92	31.84	847	False	False
ORF14	AUP1	19.5	31.34	410	False	False
ORF14	DCLRE1A	49.42	31.32	1040	False	False
ORF14	GNL2	33.33	30.05	731	False	False
ORF14	ANO6	41.17	29.81	910	False	False
ORF14	NOP2	36.58	29.69	812	False	False
ORF3A	RPS27A	97.33	364.99	156	False	False
ORF3A	NEDD1	115.17	101.01	667	True	True
ORF3A	RPS3	36.83	88.66	243	False	False
ORF3A	RPS27L	12.5	87.05	84	False	False
ORF3A	RPL3	55.5	80.56	403	False	False
ORF3A	RPS27	11.25	78.35	84	False	False
ORF3A	SLC25A4	37.33	73.28	298	False	False
ORF3A	CLCC1	68.5	72.73	551	True	True
ORF3A	RAB10	21.33	62.39	200	False	False
ORF3A	CISD2	13.58	58.85	135	False	False
ORF3A	RPL35A	10.5	55.84	110	False	False
ORF3A	SNX3	14.92	53.88	162	False	False
ORF3A	RPS11	14.33	53.06	158	False	False
ORF3A	CYP51A1	46	52.87	509	False	False
ORF3A	SEC22B	19.17	52.16	215	False	False
ORF3A	RPL26	12.92	52.13	145	False	False
ORF3A	RPL13A	11.83	48.74	142	False	False
ORF3A	RPL30	9	45.78	115	False	False
ORF3A	RAB1A	15.83	45.17	205	True	True
ORF3A	ARF1	13.67	44.18	181	False	False
ORF3A	RAB1B	14.5	42.2	201	False	False
ORF3A	RAB35	14.5	42.2	201	False	False
ORF3A	RPS24	9.5	41.79	133	False	False
ORF3A	MGST1	11	41.52	155	False	False
ORF3A	RPL23	9.5	39.7	140	False	False
ORF3B	CLINT1	141.5	148.87	643	False	False
ORF3B	GOLGA4	415.42	125.29	2243	False	False
ORF3B	PDXDC1	108.42	93.08	788	False	False
ORF3B	SNX3	19.92	83.18	162	False	False
ORF3B	GOPC	48.33	72.02	454	False	False
ORF3B	BET1L	10	60.95	111	False	False
ORF3B	MYOF	182.58	59.93	2061	False	False
ORF3B	TMF1	91.83	56.84	1093	False	False
ORF3B	ITGB1	61.42	52.07	798	False	False
ORF3B	GOLGA5	53.92	49.9	731	False	False
ORF3B	WWOX	30.5	49.84	414	False	False
ORF3B	GOSR1	18	49.1	248	False	False
ORF3B	CEMIP2	93.75	48.05	1320	False	False
ORF3B	VAMP3	7	47.36	100	False	False
ORF3B	IGF2R	172.33	46.8	2491	False	False
ORF3B	SCAMP1	23	46.03	338	False	False
ORF3B	P4HB	27	35.96	508	False	False
ORF3B	STX10	13	35.75	246	False	False
ORF3B	SMAP1	22.67	34.86	440	False	False
ORF3B	TXNL1	14.5	33.94	289	False	False
ORF3B	CPD	68.5	33.58	1380	False	False
ORF3B	CISD1	5.33	33.39	108	False	False
ORF3B	STX6	12.5	33.16	255	True	False
ORF3B	RPS3	11.83	32.93	243	False	False
ORF3B	FLOT2	20.33	32.13	428	False	False
ORF6	SEC22B	41.17	118.34	215	False	False
ORF6	PSMC3	80.25	112.97	439	False	False
ORF6	TRIP11	289.5	90.4	1979	False	False
ORF6	PDXDC1	90.92	71.31	788	False	False
ORF6	GOLGA5	76.42	64.61	731	False	False
ORF6	EMD	25.92	63.07	254	False	False
ORF6	ABCD3	66.25	62.13	659	False	False
ORF6	NUP42	42.25	61.73	423	False	False
ORF6	SEC23IP	95.67	59.12	1000	False	False
ORF6	RPS3	22.33	56.79	243	False	False
ORF6	SEC24B	112	56.14	1233	False	False
ORF6	PICALM	55.25	55.97	610	False	False
ORF6	KIF11	91.5	53.55	1056	False	False
ORF6	SEC24A	92.83	52.49	1093	False	False
ORF6	LEMD3	76.5	51.95	910	False	False
ORF6	STX5	29.08	50.62	355	False	False
ORF6	TXNL1	23	49.18	289	False	False
ORF6	ARCN1	40.58	49.08	511	False	False
ORF6	CISD2	10.58	48.43	135	False	False
ORF6	ITGB1	61.92	47.95	798	False	False
ORF6	RAB1A	15.83	47.72	205	False	False
ORF6	GOSR1	19	47.35	248	False	False
ORF6	CCDC22	47.42	46.74	627	False	False
ORF6	NUP98	134.08	46.03	1800	True	True
ORF6	ITGB5	59	45.63	799	False	False
ORF7A	CISD2	38.08	156.27	135	False	False
ORF7A	SURF4	70.25	144.68	269	False	False
ORF7A	SEC22B	49.67	127.99	215	False	False
ORF7A	PDXDC1	180.92	127.2	788	False	False
ORF7A	STIM1	150.92	122.06	685	False	False
ORF7A	EMD	54.42	118.7	254	True	True
ORF7A	AUP1	82.5	111.48	410	False	False
ORF7A	TACC1	78.75	110.45	395	False	False
ORF7A	TMPO	138.08	110.23	694	False	False
ORF7A	RPS27	15.75	103.88	84	False	False
ORF7A	RPL3	75.5	103.79	403	False	False
ORF7A	SRPRA	111.67	101.42	610	False	False
ORF7A	BET1	21.5	100.94	118	False	False
ORF7A	ITGB1	142.92	99.22	798	False	False
ORF7A	RAN	35.83	91.9	216	False	False
ORF7A	SQSTM1	58.5	91.04	356	False	False
ORF7A	TRIP11	320	89.58	1979	False	False
ORF7A	ANKLE2	137.08	80.96	938	False	False
ORF7A	GOLGA5	106.42	80.65	731	False	False
ORF7A	MTDH	84.42	80.36	582	False	False
ORF7A	RPS27L	12	79.14	84	False	False
ORF7A	VAPB	34.08	77.7	243	False	False
ORF7A	CYB5A	13	73.49	98	False	False
ORF7A	STOM	37.67	72.46	288	False	False
ORF7A	RPL28	17.83	72.1	137	False	False
ORF7B	RPS27A	136.33	504.25	156	False	False
ORF7B	ITGB1	183.42	132.62	798	False	False
ORF7B	AUP1	90.5	127.36	410	False	False
ORF7B	CISD2	27.58	117.88	135	False	False
ORF7B	TMPO	140.58	116.88	694	False	False
ORF7B	LEMD3	173	109.69	910	True	True
ORF7B	SEC22B	38.17	102.44	215	False	False
ORF7B	TACC1	66.75	97.51	395	False	False
ORF7B	STIM1	113.92	95.96	685	False	False
ORF7B	SRPRA	100.67	95.22	610	True	True
ORF7B	EMD	40.92	92.96	254	False	False
ORF7B	RPL3	64.5	92.35	403	False	False
ORF7B	ANKLE2	148.08	91.09	938	False	False
ORF7B	LBR	95.33	89.44	615	False	False
ORF7B	BCAP31	37.58	88.14	246	True	True
ORF7B	RAB10	29.83	86.06	200	False	False
ORF7B	VRK2	73.58	83.57	508	False	False
ORF7B	RPS27L	11.5	78.99	84	False	False
ORF7B	MTDH	79.42	78.74	582	False	False
ORF7B	SLC25A4	37.33	72.28	298	False	False
ORF7B	VAPB	30.08	71.42	243	False	False
ORF7B	KTN1	162.25	68.99	1357	False	False
ORF7B	PDXDC1	91.42	66.94	788	False	False
ORF7B	VAPA	27.5	63.72	249	False	False
ORF7B	STBD1	39.33	63.39	358	False	False
ORF8	P4HB	164	197.25	508	False	False
ORF8	ITGB1	249.42	190.97	798	True	True
ORF8	UGGT1	468	183.89	1555	False	False
ORF8	HSP90B1	229.5	174.63	803	False	False
ORF8	ERLEC1	113	142.95	483	True	True
ORF8	ERO1A	99.5	129.9	468	False	False
ORF8	B2M	25	128.36	119	False	False
ORF8	PPIB	41.5	117.39	216	False	False
ORF8	PDIA3	91.5	110.71	505	True	True
ORF8	PDIA4	116.5	110.36	645	False	False
ORF8	TMTC3	157.5	105.29	914	False	False
ORF8	OS9	114.5	104.89	667	True	True
ORF8	IGFBP4	43	101.83	258	True	True
ORF8	GANAB	149	96.44	944	False	False
ORF8	CISD2	19.58	88.62	135	False	False
ORF8	CTSD	55	81.57	412	False	False
ORF8	IKBIP	48	77.79	377	False	False
ORF8	CALR	53	77.66	417	False	False
ORF8	NUCB1	56	74.22	461	False	False
ORF8	HSPA5	78.08	72.95	654	False	False
ORF8	NENF	19	67.49	172	False	False
ORF8	PRDX4	29	65.38	271	False	False
ORF8	MIA3	202.5	64.88	1907	False	False
ORF8	SEC22B	22.67	64.42	215	False	False
ORF8	CLU	47	63.96	449	True	True
ORF9B	MAVS	66	102.72	399	False	False
ORF9B	CISD1	17.83	102.52	108	False	False
ORF9B	ATP5F1B	85.83	100.76	529	False	False
ORF9B	ACOT2	71.5	91.93	483	False	False
ORF9B	CYP24A1	60.67	73.3	514	False	False
ORF9B	PPM1B	44.33	72.44	380	False	False
ORF9B	HSPD1	60.5	65.57	573	False	False
ORF9B	COX5B	13.5	64.99	129	False	False
ORF9B	AKAP1	85.17	58.57	903	False	False
ORF9B	ISCU	15.67	58.27	167	False	False
ORF9B	GRSF1	29.67	57.94	318	False	False
ORF9B	TRAP1	60.42	57.64	651	False	False
ORF9B	PNPT1	70.33	55.78	783	False	False
ORF9B	PTCD3	60.17	54.23	689	False	False
ORF9B	TUFM	39	53.23	455	False	False
ORF9B	MARK2	61.5	52.75	724	True	True
ORF9B	MTFR1	28.17	52.53	333	False	False
ORF9B	NDUFS1	56.08	51.98	670	False	False
ORF9B	MFF	28.25	51.3	342	False	False
ORF9B	MTFR1L	23.83	50.68	292	False	False
ORF9B	HSPA9	55.33	50.6	679	False	False
ORF9B	ENO1	34.92	49.97	434	False	False
ORF9B	TOMM5	4	48.71	51	False	False
ORF9B	TIMM44	35.25	48.43	452	False	False
ORF9B	OCIAD1	19	48.16	245	False	False
S	CISD2	16.08	62.18	135	False	False
S	SEC22B	24.17	58.68	215	False	False
S	GOPC	41.83	48.1	454	False	False
S	RPS3	18.33	39.38	243	False	False
S	RPS27L	6	37.29	84	False	False
S	ANKLE2	62.08	34.55	938	False	False
S	DHRS3	19	32.84	302	False	False
S	ITGB1	48.42	31.67	798	False	False
S	VAPB	14.58	31.32	243	False	False
S	YKT6	11.25	29.66	198	False	False
S	LRRC59	17.25	29.33	307	False	False
S	AUP1	22.5	28.65	410	False	False
S	STBD1	19.33	28.19	358	False	False
S	CYB5A	5	26.63	98	False	False
S	TEX264	14.5	24.18	313	False	False
S	PDXDC1	34.92	23.13	788	False	False
S	VAPA	11	23.06	249	False	False
S	ALDH3A2	21.17	22.79	485	False	False
S	VEZT	33.75	22.62	779	False	False
S	ATP2A2	41.67	21.82	997	False	False
S	VRK2	20.58	21.15	508	False	False
S	RAB1B	8	20.78	201	False	False
S	CDKAL1	22.58	20.36	579	False	False
S	STX5	13.58	19.97	355	False	False
S	ANO6	34.17	19.6	910	False	False
